# Directed Differentiation of Human iPSCs to Functional Ovarian Granulosa-Like Cells via Transcription Factor Overexpression

**DOI:** 10.1101/2022.07.04.498717

**Authors:** Merrick Pierson Smela, Christian Kramme, Patrick Fortuna, Jessica Adams, Edward Dong, Mutsumi Kobayashi, Garyk Brixi, Emma Tysinger, Richie. E. Kohman, Toshi Shioda, Pranam Chatterjee, George M. Church

**Affiliations:** Wyss Institute, Harvard Medical School; Department of Genetics, Harvard Medical School; Massachusetts General Hospital Center for Cancer Research, Harvard Medical School; Department of Biomedical Engineering, Duke University; Center for Bits and Atoms, Massachusetts Institute of Technology; Media Lab, Massachusetts Institute of Technology

## Abstract

An *in vitro* model of human ovarian follicles would greatly benefit the study of female reproduction. Ovarian development requires the combination of germ cells and their supporting somatic cells, known as granulosa cells. Whereas efficient protocols exist for generating human primordial germ cell-like cells (hPGCLCs) from human iPSCs, a method of generating granulosa cells has been elusive. Here we report that simultaneous overexpression of two transcription factors (TFs) can direct the differentiation of human iPSCs to granulosa-like cells. We elucidate the regulatory effects of several granulosa-related TFs, and establish that overexpression of *NR5A1* and either *RUNX1* or *RUNX2* is necessary and sufficient to generate granulosa-like cells. Our granulosa-like cells form ovary-like organoids (ovaroids) when aggregated with hPGCLCs, and recapitulate key ovarian phenotypes including support of germ cell maturation, follicle formation, and steroidogenesis. This model system will provide unique opportunities for studying human ovarian biology, and may enable the development of therapies for female reproductive health.
