## Supplementary material for "Directed Differentiation of Human iPSCs to Functional Ovarian Granulosa-Like Cells via Transcription Factor Overexpression": Source Data: 2021-11-23_TFcombos_data_plots.xlsx

### Sheet: 2021-11-23_TFcombos_data
Sample_ID	NR5A1	RUNX1	RUNX2	TCF21	GATA4	NR2F2	KLF2	WT1	FOXL2	ID2	Estradiol_day6	FOXL2_CD82_EPCAM_mean	CD82_mean	FOXL2_mean	EPCAM_mean				FOXL2_CD82_EPCAM_day5	FOXL2_CD82_EPCAM_day6	AMHR2_day5	CD82_day5	FOXL2_day5	EPCAM_day5	AMHR2_FOXL2_day5	CD82_FOXL2_day5	FOXL2_EPCAM_minus_day5	AMHR2_day6	CD82_day6	FOXL2_day6	EPCAM_day6	AMHR2_FOXL2_day6	CD82_FOXL2_day6	FOXL2_EPCAM_minus_day6
TF_Control	0	0	0	0	0	0	0	0	0	1	23.296	0.00816793	0.096179	0.0125083	0.901132				0.0034667	0.0128692	0.0350779	0.0274422	0.00703799	0.916351	0.00755351	0.00771041	0.00345175	0.772378	0.164916	0.0179787	0.885913	0.0153095	0.0171589	0.0136508
TF39	1	0	0	0	0	0	0	0	0	2	2703.43	0.00550067	0.309346	0.0201066	0.565267				0.00585428	0.00514706	0.0258033	0.199372	0.0247214	0.557105	0.0177407	0.0215349	0.0222907	0.0688387	0.41932	0.0154919	0.573428	0.00225659	0.0137677	0.0112069
TF46	0	1	0	0	0	0	0	0	0	3	9.86148	0.043022	0.404552	0.10811	0.131654				0.0448258	0.0412183	0.0784191	0.415601	0.126677	0.227977	0.0686427	0.0939158	0.0827873	0.0966497	0.393503	0.0895431	0.0353299	0.0280203	0.066802	0.0572589
TF47	0	0	1	0	0	0	0	0	0	4	10.8484	0.0415275	0.688629	0.0876783	0.154157				0.0410247	0.0420303	0.0649509	0.596669	0.105738	0.271885	0.055511	0.0835634	0.0681569	0.136036	0.780589	0.0696186	0.0364288	0.0178333	0.0549861	0.0539572
TF40	0	0	0	1	0	0	0	0	0	5	97.8065	0.0050217	0.217163	0.0137018	0.511418				0.00510159	0.0049418	0.0184073	0.182762	0.0161284	0.488146	0.00828409	0.0114826	0.0110988	0.0385591	0.251564	0.0112751	0.53469	0.00106639	0.00802393	0.0073867
TF41	0	0	0	0	1	0	0	0	0	6	265.068	0.003052	0.13595	0.00663716	0.359019				0.00300929	0.00309471	0.0150699	0.129846	0.0074762	0.387669	0.00586576	0.00758199	0.00534854	0.0362472	0.142054	0.00579813	0.330369	0.00090707	0.00405514	0.00481992
TF42	0	0	0	0	0	1	0	0	0	7	29.859	0.017371	0.0972813	0.035468	0.0675287				0.0205787	0.0141633	0.0456889	0.111624	0.0402012	0.10069	0.0281866	0.0373327	0.0393698	0.0720816	0.0829388	0.0307347	0.0343673	0.0102041	0.025551	0.0217551
TF43	0	0	0	0	0	0	1	0	0	8	189.862	0.0101452	0.0950195	0.0229088	0.35487				0.00416177	0.0161287	0.0328387	0.0718379	0.0103095	0.439983	0.0096391	0.00965175	0.00433886	0.131907	0.118201	0.035508	0.269757	0.0210356	0.030601	0.0153419
TF44	0	0	0	0	0	0	0	1	0	9	54.7967	0.0119226	0.319172	0.0202214	0.160182				0.0118228	0.0120224	0.028824	0.302995	0.0223147	0.190995	0.0156598	0.0191952	0.0176042	0.0853637	0.335349	0.0181282	0.129368	0.00298017	0.0137815	0.0126476
TF45	0	0	0	0	0	0	0	0	1	10	34.9471	0.0166865	0.314451	0.0416608	0.137262				0.0186216	0.0147513	0.0482671	0.353097	0.0448568	0.197986	0.037735	0.0401935	0.0326751	0.058346	0.275805	0.0384647	0.076538	0.00925048	0.0313363	0.0210969
TF07	1	1	0	0	0	0	0	0	0	11	71.1837	0.0431122	0.312409	0.111161	0.225678				0.0425428	0.0436816	0.121119	0.278667	0.105104	0.231021	0.0945293	0.0919927	0.0875611	0.0590906	0.346151	0.117218	0.220334	0.0155465	0.0764257	0.0804155
TF08	1	0	1	0	0	0	0	0	0	12	170.429	0.0759952	0.576106	0.143126	0.139103				0.0802326	0.0717578	0.483904	0.596703	0.143467	0.165998	0.1441	0.12621	0.116832	0.121658	0.555509	0.142786	0.112208	0.0188614	0.0907345	0.116011
TF01	1	0	0	1	0	0	0	0	0	13	524.058	0.00516049	0.264163	0.0122449	0.531366				0.00454806	0.00577291	0.0254374	0.229871	0.0112556	0.498885	0.0107796	0.0138733	0.0106121	0.421294	0.298455	0.0132343	0.563848	0.00688247	0.0114493	0.00993777
TF02	1	0	0	0	1	0	0	0	0	14	504.017	0.00332247	0.183828	0.00748569	0.428346				0.00326747	0.00337746	0.0356365	0.142565	0.00821646	0.41152	0.0108247	0.0107483	0.00672603	0.225459	0.225091	0.00675492	0.445171	0.00265566	0.00706815	0.00533856
TF03	1	0	0	0	0	1	0	0	0	15	57.3638	0.00920045	0.089385	0.0209964	0.106254				0.00882838	0.00957252	0.0368725	0.0898791	0.0208111	0.111578	0.0162428	0.0211736	0.0205754	0.192582	0.0888909	0.0211817	0.10093	0.00583856	0.0158863	0.0161805
TF04	1	0	0	0	0	0	1	0	0	16	176.777	0.00398289	0.122982	0.012279	0.274945				0.00262227	0.00534351	0.0351074	0.128526	0.00838437	0.347934	0.00864315	0.00888467	0.00439921	0.596159	0.117438	0.0161737	0.201956	0.00780057	0.0143845	0.00629771
TF05	1	0	0	0	0	0	0	1	0	17	94.6315	0.00780989	0.261457	0.0134477	0.214444				0.00699773	0.00862205	0.0314943	0.279009	0.0121402	0.258295	0.0129598	0.0145628	0.011807	0.0495689	0.243906	0.0147551	0.170593	0.00151227	0.0142406	0.0117726
TF06	1	0	0	0	0	0	0	0	1	18	42.2995	0.00738603	0.17488	0.0199167	0.136601				0.00870267	0.0060694	0.0396231	0.201242	0.0225924	0.147196	0.0225924	0.0239035	0.0190767	0.0459437	0.148519	0.017241	0.126007	0.00360295	0.0148471	0.00918873
TF36	1	1	1	0	0	0	0	0	0	19	288.894	0.0368646	0.274259	0.104214	0.340536				0.0378132	0.035916	0.0910836	0.232458	0.11184	0.385431	0.0817453	0.0875242	0.0769661	0.176282	0.316061	0.0965891	0.29564	0.0197877	0.061396	0.0714705
TF14	1	1	0	1	0	0	0	0	0	20	706.704	0.0203489	0.330359	0.0526827	0.441426				0.0208782	0.0198196	0.0615656	0.220083	0.0588864	0.395602	0.0510482	0.0582736	0.043381	0.474566	0.440636	0.0464791	0.487249	0.023455	0.0434092	0.0310489
TF20	1	1	0	0	1	0	0	0	0	21	667.818	0.0197853	0.298912	0.0414626	0.372689				0.0229016	0.0166691	0.059668	0.19008	0.0487465	0.328987	0.0470941	0.0529163	0.0450543	0.479584	0.407744	0.0341788	0.41639	0.0190229	0.0303598	0.0272854
TF25	1	1	0	0	0	1	0	0	0	22	404.642	0.0222999	0.207134	0.0517352	0.246802				0.0243336	0.0202661	0.0746589	0.152697	0.0587102	0.225382	0.0541309	0.0561995	0.0411824	0.335222	0.261571	0.0447601	0.268223	0.018293	0.0401657	0.0298495
TF29	1	1	0	0	0	0	1	0	0	23	164.719	0.00589509	0.0846447	0.0174572	0.237825				0.0066531	0.00513707	0.0393275	0.0937208	0.0183098	0.313617	0.0172788	0.0180486	0.00973223	0.0599844	0.0755686	0.0166047	0.162034	0.00356309	0.014408	0.00738563
TF32	1	1	0	0	0	0	0	1	0	24	114.802	0.0224733	0.228951	0.0413695	0.156549				0.0221532	0.0227934	0.059227	0.228659	0.0410815	0.18607	0.0369336	0.0386979	0.0319094	0.291075	0.229244	0.0416576	0.127028	0.0133341	0.0336899	0.0312523
TF34	1	1	0	0	0	0	0	0	1	25	122.656	0.0125627	0.269104	0.0342974	0.0987667				0.0135081	0.0116174	0.035806	0.264588	0.0364339	0.12631	0.0269592	0.0296608	0.030555	0.0686917	0.273621	0.0321609	0.071223	0.00722089	0.0234213	0.0198508
TF15	1	0	1	1	0	0	0	0	0	26	347.349	0.0326317	0.330455	0.0709771	0.356925				0.0276684	0.037595	0.0648459	0.25603	0.0670976	0.366963	0.0510278	0.0606988	0.0532148	0.849953	0.404879	0.0748567	0.346887	0.0687575	0.0579589	0.0605253
TF21	1	0	1	0	1	0	0	0	0	27	656.683	0.0158461	0.328458	0.0332228	0.396165				0.0166159	0.0150763	0.0591375	0.273513	0.0351217	0.413079	0.0372325	0.0386192	0.0323238	0.0737207	0.383403	0.0313239	0.379251	0.00391814	0.0277038	0.0247652
TF26	1	0	1	0	0	1	0	0	0	28	194.341	0.0240313	0.18628	0.0495724	0.171823				0.0239291	0.0241334	0.0632814	0.162272	0.0505063	0.180263	0.0434127	0.0468793	0.040893	0.611016	0.210288	0.0486385	0.163384	0.0296836	0.0405114	0.0377363
TF30	1	0	1	0	0	0	1	0	0	29	1137.85	0.00866885	0.0973421	0.0230564	0.313015				0.0105003	0.0068374	0.0478287	0.102784	0.026774	0.386256	0.0244646	0.0257997	0.0148123	0.0728446	0.0919003	0.0193389	0.239774	0.00426832	0.0165069	0.00898167
TF33	1	0	1	0	0	0	0	1	0	30	165.234	0.0145406	0.223223	0.0262816	0.181046				0.0132138	0.0158673	0.0369288	0.207998	0.0249374	0.212725	0.0209791	0.0234007	0.0208278	0.0544557	0.238449	0.0276257	0.149367	0.00406022	0.0237442	0.0201874
TF35	1	0	1	0	0	0	0	0	1	31	113.944	0.0137426	0.246159	0.035753	0.0973568				0.0142403	0.0132449	0.0409309	0.235748	0.0386569	0.124486	0.0282065	0.0300127	0.031319	0.0950246	0.256571	0.0328491	0.0702276	0.00777765	0.0228754	0.0231042
TF09	1	0	0	1	1	0	0	0	0	32	237.441	0.00654162	0.225474	0.0139481	0.35254				0.00643393	0.0066493	0.0362856	0.185252	0.0150342	0.350704	0.0149475	0.0181103	0.0136152	0.0523505	0.265696	0.0128621	0.354377	0.00125129	0.0127894	0.0104905
TF10	1	0	0	1	0	1	0	0	0	33	106.774	0.0118986	0.148245	0.0241155	0.187086				0.0131737	0.0106235	0.0426435	0.160429	0.0267209	0.179775	0.0204556	0.0284739	0.026586	0.0443987	0.136061	0.0215102	0.194397	0.00271007	0.0187072	0.0171121
TF11	1	0	0	1	0	0	1	0	0	34	296.164	0.00906813	0.152409	0.0223114	0.342023				0.00872295	0.00941332	0.0735503	0.162498	0.022336	0.443218	0.0216752	0.0202875	0.0170164	0.66514	0.142319	0.0222867	0.240828	0.0142981	0.017809	0.015621
TF12	1	0	0	1	0	0	0	1	0	35	64.3029	0.0198113	0.243116	0.0421974	0.204423				0.0215407	0.0180818	0.290301	0.266957	0.0451613	0.242381	0.0416596	0.0347623	0.0389007	0.0609419	0.219276	0.0392335	0.166464	0.00298553	0.024289	0.031795
TF13	1	0	0	1	0	0	0	0	1	36	76.1598	0.0098268	0.208535	0.028677	0.107709				0.0110329	0.00862069	0.0377857	0.212169	0.0294626	0.126243	0.0234069	0.025619	0.0227709	0.065695	0.204901	0.0278915	0.0891755	0.00412586	0.0222394	0.0154971
TF16	1	0	0	0	1	1	0	0	0	37	190.976	0.0107335	0.137661	0.0224225	0.211483				0.0100879	0.0113791	0.0277384	0.114262	0.0231873	0.255844	0.0216208	0.0260233	0.0212832	0.201817	0.16106	0.0216576	0.167121	0.00603063	0.0199212	0.016185
TF17	1	0	0	0	1	0	1	0	0	38	2132.41	0.00528242	0.0821605	0.0130423	0.278863				0.00197359	0.00859125	0.0185314	0.069511	0.00573211	0.368336	0.00573211	0.00616746	0.00365694	0.318428	0.09481	0.0203525	0.18939	0.0100614	0.0177185	0.00852999
TF18	1	0	0	0	1	0	0	1	0	39	291.062	0.00572085	0.260186	0.0105703	0.320941				0.00562118	0.00582052	0.0226531	0.258369	0.0113827	0.363113	0.0111301	0.0132439	0.0111208	0.037491	0.262003	0.00975794	0.278769	0.00100432	0.00998619	0.0082971
TF19	1	0	0	0	1	0	0	0	1	40	256.309	0.00981151	0.257859	0.0211291	0.186135				0.0120338	0.00758926	0.0830383	0.250045	0.0234043	0.191973	0.0286671	0.0265919	0.0225593	0.0324572	0.265672	0.0188538	0.180297	0.00197289	0.0173901	0.0123942
TF22	1	0	0	0	0	1	1	0	0	41	877.783	0.00604985	0.126717	0.0163418	0.298027				0.00503772	0.00706197	0.0422459	0.129954	0.0152721	0.371654	0.0155778	0.0168984	0.0102833	0.432363	0.12348	0.0174114	0.2244	0.00838392	0.015672	0.00970587
TF23	1	0	0	0	0	1	0	1	0	42	146.269	0.00985919	0.207831	0.0188489	0.202384				0.00861413	0.0111043	0.0285289	0.197023	0.0177513	0.238882	0.0151282	0.0191064	0.0160554	0.558443	0.218638	0.0199465	0.165886	0.0100761	0.0177692	0.0160637
TF24	1	0	0	0	0	1	0	0	1	43	149.672	0.0142807	0.244328	0.0289114	0.0983162				0.0129572	0.0156042	0.0389607	0.241326	0.0291215	0.143776	0.0259342	0.0278149	0.0241326	0.864146	0.247329	0.0287013	0.0528561	0.0271484	0.0258948	0.0213483
TF27	1	0	0	0	0	0	1	1	0	44	944.183	0.0031185	0.135085	0.00661277	0.285481				0.00238477	0.00385223	0.0223621	0.141147	0.0057469	0.341647	0.00595801	0.00647406	0.00358888	0.672467	0.129023	0.00747865	0.229314	0.00520716	0.00656208	0.00439686
TF28	1	0	0	0	0	0	1	0	1	45	580.86	0.00580383	0.177805	0.0142208	0.230074				0.00526952	0.00633815	0.0263621	0.174083	0.0141345	0.266853	0.0126061	0.0137997	0.0105973	0.435201	0.181527	0.0143072	0.193295	0.00674586	0.012769	0.00874738
TF31	1	0	0	0	0	0	0	1	1	46	79.4287	0.00978987	0.181292	0.0222996	0.0964869				0.0110771	0.00850266	0.0363626	0.191994	0.0246786	0.116068	0.0217679	0.0228301	0.0185124	0.0423398	0.170591	0.0199205	0.0769057	0.00334901	0.0169706	0.013049
TF37	1	1	1	1	1	0	0	1	1	47	456.674	0.0191501	0.397411	0.0379323	0.266987				0.0207007	0.0175996	0.0743923	0.412368	0.0417568	0.308123	0.0426913	0.0429046	0.0327066	0.0619007	0.382455	0.0341077	0.225852	0.00456069	0.0271887	0.0235051
TF38	1	1	1	1	1	1	1	1	1	48	1972.8	0.00931665	0.283505	0.0185862	0.377908				0.00974018	0.00889313	0.0362621	0.279616	0.0210117	0.41569	0.0200577	0.02302	0.0164805	0.063893	0.287393	0.0161608	0.340127	0.00311025	0.0155512	0.0108624

### Sheet: Sheet1
	NR5A1	RUNX1	RUNX2	TCF21	GATA4	NR2F2	KLF2	WT1	FOXL2	Estradiol pg/mL	All markers %	AMHR2 %	CD82 %	FOXL2 %	EPCAM %
	0	0	0	0	0	0	0	0	0	23.296	0.816793	3.50779	9.6179	1.25083	90.1132				81.6793	350.779	961.79	125.083	9011.32	0
	1	0	0	0	0	0	0	0	0	2703.43	0.550067	2.58033	30.9346	2.01066	56.5267				55.0067	258.033	3093.46	201.066	5652.67
	0	1	0	0	0	0	0	0	0	9.86148	4.3022	7.84191	40.4552	10.811	13.1654				430.22	784.191	4045.52	1081.1	1316.54
	0	0	1	0	0	0	0	0	0	10.8484	4.15275	6.49509	68.8629	8.76783	15.4157				415.275	649.509	6886.29	876.783	1541.57
	0	0	0	1	0	0	0	0	0	97.8065	0.50217	1.84073	21.7163	1.37018	51.1418				50.217	184.073	2171.63	137.018	5114.18
	0	0	0	0	1	0	0	0	0	265.068	0.3052	1.50699	13.595	0.663716	35.9019				30.52	150.699	1359.5	66.3716	3590.19
	0	0	0	0	0	1	0	0	0	29.859	1.7371	4.56889	9.72813	3.5468	6.75287				173.71	456.889	972.813	354.68	675.287
	0	0	0	0	0	0	1	0	0	189.862	1.01452	3.28387	9.50195	2.29088	35.487				101.452	328.387	950.195	229.088	3548.7
	0	0	0	0	0	0	0	1	0	54.7967	1.19226	2.8824	31.9172	2.02214	16.0182				119.226	288.24	3191.72	202.214	1601.82
	0	0	0	0	0	0	0	0	1	34.9471	1.66865	4.82671	31.4451	4.16608	13.7262				166.865	482.671	3144.51	416.608	1372.62
	1	1	0	0	0	0	0	0	0	71.1837	4.31122	12.1119	31.2409	11.1161	22.5678				431.122	1211.19	3124.09	1111.61	2256.78
	1	0	1	0	0	0	0	0	0	170.429	7.59952	48.3904	57.6106	14.3126	13.9103				759.952	4839.04	5761.06	1431.26	1391.03
	1	0	0	1	0	0	0	0	0	524.058	0.516049	2.54374	26.4163	1.22449	53.1366				51.6048	254.374	2641.63	122.449	5313.66
	1	0	0	0	1	0	0	0	0	504.017	0.332247	3.56365	18.3828	0.748569	42.8346				33.2247	356.365	1838.28	74.8569	4283.46
	1	0	0	0	0	1	0	0	0	57.3638	0.920045	3.68725	8.9385	2.09964	10.6254				92.0045	368.725	893.85	209.964	1062.54
	1	0	0	0	0	0	1	0	0	176.777	0.398289	3.51074	12.2982	1.2279	27.4945				39.8289	351.074	1229.82	122.79	2749.45
	1	0	0	0	0	0	0	1	0	94.6315	0.780989	3.14943	26.1457	1.34477	21.4444				78.0989	314.943	2614.57	134.477	2144.44
	1	0	0	0	0	0	0	0	1	42.2995	0.738603	3.96231	17.488	1.99167	13.6601				73.8603	396.231	1748.8	199.167	1366.01
	1	1	1	0	0	0	0	0	0	288.894	3.68646	9.10836	27.4259	10.4214	34.0536				368.646	910.836	2742.59	1042.14	3405.36
	1	1	0	1	0	0	0	0	0	706.704	2.03489	6.15656	33.0359	5.26827	44.1426				203.489	615.656	3303.59	526.827	4414.26
	1	1	0	0	1	0	0	0	0	667.818	1.97853	5.9668	29.8912	4.14626	37.2689				197.853	596.68	2989.12	414.626	3726.89
	1	1	0	0	0	1	0	0	0	404.642	2.22999	7.46589	20.7134	5.17352	24.6802				222.999	746.589	2071.34	517.352	2468.02
	1	1	0	0	0	0	1	0	0	164.719	0.589509	3.93275	8.46447	1.74572	23.7825				58.9509	393.275	846.447	174.572	2378.25
	1	1	0	0	0	0	0	1	0	114.802	2.24733	5.9227	22.8951	4.13695	15.6549				224.733	592.27	2289.51	413.695	1565.49
	1	1	0	0	0	0	0	0	1	122.656	1.25627	3.5806	26.9104	3.42974	9.87667				125.627	358.06	2691.04	342.974	987.667
	1	0	1	1	0	0	0	0	0	347.349	3.26317	6.48459	33.0455	7.09771	35.6925				326.317	648.459	3304.55	709.771	3569.25
	1	0	1	0	1	0	0	0	0	656.683	1.58461	5.91375	32.8458	3.32228	39.6165				158.461	591.375	3284.58	332.228	3961.65
	1	0	1	0	0	1	0	0	0	194.341	2.40313	6.32814	18.628	4.95724	17.1823				240.313	632.814	1862.8	495.724	1718.23
	1	0	1	0	0	0	1	0	0	1137.85	0.866885	4.78287	9.73421	2.30564	31.3015				86.6885	478.287	973.421	230.564	3130.15
	1	0	1	0	0	0	0	1	0	165.234	1.45406	3.69288	22.3223	2.62816	18.1046				145.406	369.288	2232.23	262.816	1810.46
	1	0	1	0	0	0	0	0	1	113.944	1.37426	4.09309	24.6159	3.5753	9.73568				137.426	409.309	2461.59	357.53	973.568
	1	0	0	1	1	0	0	0	0	237.441	0.654162	3.62856	22.5474	1.39481	35.254				65.4162	362.856	2254.74	139.481	3525.4
	1	0	0	1	0	1	0	0	0	106.774	1.18986	4.26435	14.8245	2.41155	18.7086				118.986	426.435	1482.45	241.155	1870.86
	1	0	0	1	0	0	1	0	0	296.164	0.906813	7.35503	15.2409	2.23114	34.2023				90.6813	735.503	1524.09	223.114	3420.23
	1	0	0	1	0	0	0	1	0	64.3029	1.98113	29.0301	24.3116	4.21974	20.4423				198.113	2903.01	2431.16	421.974	2044.23
	1	0	0	1	0	0	0	0	1	76.1598	0.98268	3.77857	20.8535	2.8677	10.7709				98.268	377.857	2085.35	286.77	1077.09
	1	0	0	0	1	1	0	0	0	190.976	1.07335	2.77384	13.7661	2.24225	21.1483				107.335	277.384	1376.61	224.225	2114.83
	1	0	0	0	1	0	1	0	0	2132.41	0.528242	1.85314	8.21605	1.30423	27.8863				52.8242	185.314	821.605	130.423	2788.63
	1	0	0	0	1	0	0	1	0	291.062	0.572085	2.26531	26.0186	1.05703	32.0941				57.2085	226.531	2601.86	105.703	3209.41
	1	0	0	0	1	0	0	0	1	256.309	0.981151	8.30383	25.7859	2.11291	18.6135				98.1151	830.383	2578.59	211.291	1861.35
	1	0	0	0	0	1	1	0	0	877.783	0.604985	4.22459	12.6717	1.63418	29.8027				60.4985	422.459	1267.17	163.418	2980.27
	1	0	0	0	0	1	0	1	0	146.269	0.985919	2.85289	20.7831	1.88489	20.2384				98.5919	285.289	2078.31	188.489	2023.84
	1	0	0	0	0	1	0	0	1	149.672	1.42807	3.89607	24.4328	2.89114	9.83162				142.807	389.607	2443.28	289.114	983.162
	1	0	0	0	0	0	1	1	0	944.183	0.31185	2.23621	13.5085	0.661277	28.5481				31.185	223.621	1350.85	66.1277	2854.81
	1	0	0	0	0	0	1	0	1	580.86	0.580383	2.63621	17.7805	1.42208	23.0074				58.0383	263.621	1778.05	142.208	2300.74
	1	0	0	0	0	0	0	1	1	79.4287	0.978987	3.63626	18.1292	2.22996	9.64869				97.8987	363.626	1812.92	222.996	964.869
	1	1	1	1	1	0	0	1	1	456.674	1.91501	7.43923	39.7411	3.79323	26.6987				191.501	743.923	3974.11	379.323	2669.87
	1	1	1	1	1	1	1	1	1	1972.8	0.931665	3.62621	28.3505	1.85862	37.7908				93.1665	362.621	2835.05	185.862	3779.08
