## Supplementary material for "Directed Differentiation of Human iPSCs to Functional Ovarian Granulosa-Like Cells via Transcription Factor Overexpression": Source Data: barcode_counts.csv

Unnamed: 0	Barcode	Plasmid	S01	S02	S03	S04	S05	S06	S07	S08	S09	S10	S11	S12	S13	S14	S15	S16	S17	S18	S19	S20	S21	S22	S23	S24	S25	S26	S27	S28	S29	S30	S31	S32	S33	S34	S35
0	CTGGAGGCTCTCAAATTAGA	TCF21	1221	0	1	763	0	0	760	1381	0	0	1971	1	1	1081	1075	0	0	1214	0	0	1928	1433	1	8	960	9	0	1444	683	10	0	808	7	30	76
1	CCATCAACTTATCAAAACTC	TCF21	1584	1	0	1166	4	0	970	1217	0	0	1241	0	13	1532	1097	0	1	1298	0	0	1612	1253	0	0	1406	1	2	1262	688	5	0	744	10	11	617
2	CTCATTGCGGGGCTTCGAGT	JUN	1678	0	0	1079	0	0	939	878	0	0	1212	0	0	1048	977	0	0	713	0	0	1083	917	0	0	461	1	0	349	533	4	7	279	0	10	202
3	CGCGGTGGCGGCTTTACCAA	JUN	1367	0	0	762	0	0	855	1039	0	0	1518	0	0	649	720	0	0	591	0	0	373	754	0	0	379	1	0	821	439	4	0	189	0	8	134
4	GAAAGAACGCTCAAAACGTT	GATA4	1416	0	0	865	0	0	697	1138	0	0	1426	0	0	850	1273	0	0	1018	0	0	2160	1454	0	0	836	21	0	1172	655	6	24	327	3	23	342
5	CGTCCAGAAAGAACCCATTA	GATA4	1278	1	0	1040	0	3	1024	1049	0	2	1394	1	4	1257	1103	0	2	1417	2	1	1159	1066	0	0	1015	0	0	1283	1137	1	12	694	0	9	204
6	AGCAAAAAGAATGAAAAACT	CEBPD	768	752	3	444	1408	1	1062	337	616	1	606	838	0	613	406	898	1	270	1023	4	1366	88	160	0	94	85	1	142	579	213	7	273	299	5	253
7	TGCATTTCCTTTCCCTGTTT	CEBPD	1367	1639	6	963	2898	0	1504	927	1219	1	731	1484	0	854	697	1448	0	753	1717	1	844	183	343	0	120	201	0	256	654	255	32	464	397	76	379
8	CAACTATTCCATGCTTCCAA	EMX2	0	0	0	2	0	0	52	0	0	1	0	0	0	222	0	0	0	1	0	0	0	0	0	1	0	0	0	45	0	5	2	0	0	3	0
9	CTTGCCGTATTGAGCTTTCA	EMX2	0	5	6	0	14	0	1343	0	0	0	0	0	1	1163	0	0	0	0	18	0	2134	1	2	0	0	0	0	1109	0	0	0	1	0	7	197
10	CATAACATCCCTAACA	MYC	0	0	0	0	0	0	0	0	0	0	0	0	0	0	0	0	0	0	0	0	204	0	0	0	0	0	0	0	0	0	0	0	0	0	0
11	AAATATTGTGGAACCCACTT	MYC	1	0	0	0	0	0	1431	2	0	1	1	0	1	2409	0	0	0	1	0	0	6995	1	15	0	0	3	3	602	0	22	4	21	32	25	666
12	CAGTATTGAAAACCTCCTGT	NR2F2	1011	756	1583	477	924	1215	462	426	514	1081	95	706	1397	281	562	764	1470	222	766	1680	572	451	707	1338	258	452	1039	283	487	512	372	578	661	360	612
13	AGCTCTGTGAGAAATTGTCA	NR2F2	906	1023	1740	595	1078	1637	790	263	744	1313	480	712	1368	695	442	944	1240	470	843	1984	795	483	862	1631	234	478	1050	346	996	663	787	254	619	274	172
14	GCTGCCTCTCAGATTTCTGA	FOSB	0	0	0	0	0	1	381	0	1	0	0	1	0	459	0	0	0	0	0	0	177	0	0	2	8	0	0	269	0	20	16	1	0	22	392
15	CGAACAAGTTATGAATTTTT	FOSB	0	0	0	0	0	0	2092	0	0	0	1	0	0	2149	0	0	12	0	0	0	3076	0	0	0	0	31	0	942	0	3	22	236	2	25	576
16	CCTCCATCTAATTTCACCTG	KLF2	642	838	1656	649	1234	1416	878	456	1007	1702	377	729	2360	332	424	972	1696	529	983	1731	1139	271	509	692	155	155	364	228	737	702	344	547	431	193	823
17	GGTGCTTTCAAACCTTGCCA	KLF2	1009	871	1587	665	949	1591	1235	394	861	1423	180	795	1884	280	569	1063	1402	470	660	1929	867	372	612	887	181	208	331	430	859	421	687	569	707	228	141
18	GACTATTAGCCAGCTAAGAG	ZBTB16	0	0	0	0	0	0	1543	2	0	0	2	0	0	1098	0	0	0	0	0	1	1600	0	0	0	0	1	0	1232	0	7	7	138	0	61	307
19	TTGCGCCACCATTGTCATTT	ZBTB16	0	0	0	1	0	0	1103	0	0	0	0	0	0	833	0	0	0	32	0	0	1443	0	3	0	0	16	0	1047	0	0	0	11	6	4	276
20	ATCTTCATCTTCGTCTTCTA	YBX1	1400	6	0	1030	0	0	1442	1036	0	0	1426	0	0	1687	752	0	0	900	0	1	2340	898	0	5	705	2	0	1449	932	11	23	384	10	45	455
21	GACTTCGTATCTAGCTGCAC	YBX1	1235	0	0	1011	0	0	1209	1049	1	0	1186	0	0	1909	740	1	0	1033	0	0	1823	784	0	0	684	2	1	630	947	0	16	352	0	0	168
22	TGCGTATTGCACCAGAATTA	LHX1	0	0	0	1	0	0	1449	0	1	0	0	0	0	900	0	1	0	0	0	0	1096	0	0	0	2	18	0	169	0	20	3	18	0	14	426
23	ATTGGAGGACTTTTCAGTTA	LHX1	0	1	0	18	0	0	771	0	0	0	1	0	0	1261	0	0	0	0	12	0	1267	0	0	0	0	0	8	129	0	0	18	88	15	19	57
24	TCTATGTGGAGTTGAAATAG	WT1	11	4	0	4	1	0	1127	4	0	2	0	0	0	1290	15	0	1	0	0	0	1081	14	1	0	18	9	0	887	0	14	61	103	16	72	135
25	ACCAGACGAAGATACAGACG	WT1	31	0	0	0	0	0	644	0	0	19	6	0	0	1148	16	0	1	0	0	0	567	0	0	3	0	0	0	392	0	10	0	11	7	17	126
26	CTAATTTCCGCCCCACGTGC	JUNB	0	0	0	0	0	0	1224	2	0	3	0	0	1	1344	1	0	1	0	1	0	1292	0	0	3	0	0	0	2717	0	0	0	17	0	1	154
27	CCAGCTTTGAAGTCTTTGAA	JUNB	0	0	1	0	0	0	1950	3	0	0	0	0	0	977	0	0	1	3	0	0	1419	0	0	0	0	0	3	887	0	6	0	13	0	3	446
28	ACTCCTGCATTTCCGCTTCC	KLF4	1786	0	1	1214	0	2	1085	797	2	0	959	0	2	636	935	0	0	958	0	0	913	460	0	0	278	6	1	419	977	7	0	412	0	56	255
29	CAACTGGGAAATCAACAAGT	KLF4	1776	0	0	907	13	3	1335	766	22	0	702	3	5	214	782	4	0	620	1	3	469	499	6	0	309	0	1	116	837	0	2	497	0	22	546
30	CTGTAAATTGTGTTGTGCCG	KLF6	0	0	0	0	0	0	1348	0	0	1	0	0	0	1008	0	0	0	0	0	0	2074	0	0	0	0	7	0	669	0	18	1	22	5	9	172
31	TGGCACAGTAGAAGTTGGTG	KLF6	0	0	0	0	0	0	528	0	0	0	2	0	0	479	0	0	0	3	0	0	376	0	0	0	0	5	8	226	0	0	0	23	0	6	1
32	GACCCAAATTTCAAAAGAAT	HOXC9	1	1	7	1	20	0	914	28	34	0	9	0	0	637	4	0	7	2	2	1	2100	0	2	0	8	0	0	261	0	4	1	0	0	14	218
33	TGTTCACTTAATTCTCCTAG	HOXC9	5	3	18	3	9	3	1212	3	8	3	63	2	10	1278	11	2	11	3	4	4	3098	2	2	2	4	0	1	593	38	0	10	0	28	18	194
34	AGTACTTGTTGCGGCTGCTG	ATF4	0	8	4	0	0	0	888	0	0	1	2	0	0	754	0	0	0	0	0	0	1404	0	0	0	2	0	0	1345	0	0	0	0	5	0	410
35	AGAGGAGCATACGACTTCGG	ATF4	0	0	0	0	0	0	1260	0	0	0	0	0	0	1575	0	0	0	0	1	0	1922	1	0	1	0	0	0	668	0	0	0	45	0	6	503
36	GGAAAAATCTTTATAGAGGG	PPARG	1466	0	0	686	1	0	801	1338	0	0	1447	0	3	605	933	4	0	609	0	1	1080	898	0	0	871	3	0	264	848	13	12	682	37	11	108
37	CAATTCGTGACTGAACTTAA	PPARG	444	0	0	241	0	0	238	287	0	0	448	0	0	147	298	0	0	369	0	0	339	308	0	0	186	0	0	0	182	0	0	26	10	0	0
38	AATTCTTCAAAAAATAACAA	EGR1	1766	1	0	889	0	0	1218	1786	29	1	2033	0	0	1694	1455	54	0	1327	0	0	1667	1598	0	0	1111	35	0	683	929	21	11	591	11	73	473
39	GCCTTGAATGCCGTATTTTT	EGR1	1850	4	0	1077	31	0	1638	1654	0	0	1962	1	1	1419	1122	37	0	947	0	0	1050	1177	0	6	685	0	0	764	1025	11	23	256	8	9	313
40	TAAAATTTGTGATGATAGT	FOXL2	934	813	1412	596	938	1602	896	349	1031	1534	478	774	1407	338	490	732	1226	234	803	1313	734	102	379	363	58	75	131	192	304	268	396	155	180	275	99
41	ACTTCTACACGTAATTGCCA	FOXL2	960	763	1507	603	838	1743	482	605	938	1690	729	1097	1968	369	417	1083	1347	405	897	1704	688	136	359	398	116	81	197	324	442	322	537	268	263	235	0
42	TCTTTTGATGATCTCAGAAT	NR5A1	1632	1759	3605	783	1945	2794	949	1146	2446	3603	1793	2358	3540	1031	1198	2438	3219	939	1738	2985	1539	2936	3589	3678	4656	2966	6392	9603	1730	998	833	967	1546	382	998
43	AGCAATTTCTGTGACGCTCG	NR5A1	1852	2106	3938	588	1970	2660	1092	1401	3028	4394	1574	2548	4790	851	1280	2381	3368	860	2488	3453	1719	3511	3101	3998	5385	3731	6720	13386	2215	1329	730	1376	1887	403	1115
44	AACCATTGAAATCCGATGCT	TSC22D3	0	0	0	0	1	0	1240	1	0	1	0	0	0	1101	0	1	0	0	0	0	2564	0	0	0	0	7	0	1223	0	0	0	0	0	14	865
45	GGACATTCTCTATCAGATCT	TSC22D3	0	7	0	1	3	0	948	22	0	0	0	0	0	686	0	0	0	0	0	26	1290	0	0	0	0	2	0	457	0	25	39	57	0	30	388
46	CCCTGAGCACCCGTTAAGTC	MAFF	0	0	0	1	0	4	1144	2	0	1	7	0	1	757	2	0	4	0	0	1	1427	1	0	0	1	0	0	1776	0	5	4	9	0	4	490
47	ATCAACAACGTTATTGCAAA	MAFF	0	10	1	32	0	1	1196	20	0	1	56	0	0	1135	0	0	0	0	0	0	2311	0	0	0	0	3	0	1118	0	9	50	167	1	40	753
48	GCAGGAAGCGTTGTGTTGCA	ELK1	1727	5	0	1134	0	0	1272	1270	0	0	1168	0	2	754	1326	0	0	1086	0	1	1185	840	0	0	606	0	0	314	1064	1	3	372	7	19	258
49	ATCCCTTCTCACCAACCACC	ELK1	1968	0	1	747	3	0	933	923	1	0	1122	4	0	749	1206	0	1	781	1	1	1237	872	0	0	422	4	0	366	812	0	0	141	0	0	82
50	AACAACATTGGCCTCCATAT	NR1H2	0	0	0	1	1	0	916	0	0	2	0	0	0	1123	0	0	1	0	0	1	1330	0	0	0	0	4	0	1148	0	0	0	23	0	0	87
51	TCAAAATCTTGTGGTATCGG	NR1H2	0	2	0	0	0	0	1057	24	0	0	0	0	0	1332	0	0	0	0	0	0	998	0	0	0	0	6	0	1106	0	1	7	20	2	19	156
52	TCCAAGACTCCAAACCATAC	TOX2	0	0	1	3	0	0	1212	0	0	0	0	0	0	997	1	0	0	0	0	0	1892	0	0	0	0	1	7	395	0	7	20	38	0	5	355
53	CAAGTGAATTTGGACTTCTT	TOX2	0	4	0	0	0	0	1339	0	0	0	0	0	0	1466	0	0	0	0	0	0	1394	0	0	0	0	0	0	613	0	0	1	23	11	8	201
54	AGTATTGCACTATACTTGCT	LHX9	0	0	0	0	0	0	1466	0	0	0	0	0	1	1637	1	0	0	4	0	0	1730	0	4	0	0	0	0	424	0	0	5	0	0	3	206
55	ATTCGGAAGATGGCAATGAC	LHX9	0	4	0	1	0	0	627	0	0	0	0	0	0	1223	0	0	0	0	0	0	1053	0	0	0	1	0	0	207	0	3	19	0	0	0	148
56	TCATCACCCTTTTGAGAGAA	ZFPM2	1812	75	18	8914	24	54	2045	1503	20	46	1961	34	56	1370	1298	17	40	1066	19	40	838	912	9	14	889	26	20	858	1334	105	150	956	43	246	1362
57	TTTATGGCTATACAGTAAGC	ZFPM2	1118	1	1	628	0	1	548	1188	1	0	989	0	1	465	682	0	0	844	1	0	901	825	0	2	489	4	0	489	1108	9	7	410	4	25	373
58	AGATGATGCACAAAATGCCA	HOPX	0	1	1	2	7	2	885	2	2	2	13	1	1	1318	4	1	2	15	8	1	1059	0	1	1	14	0	0	478	1	28	1	3	0	18	488
59	GTTCTTCTCCTTTTGAAAAT	HOPX	0	8	0	30	2	1	893	0	0	3	0	0	0	800	0	0	0	1	2	6	1309	0	0	2	1	1	0	620	0	27	0	47	8	38	160
60	ATCCTGATTTTGAAAATATT	FOS	2078	0	0	1483	0	1	2338	1803	1	0	2646	0	16	2313	1764	2	0	1946	2	0	2840	2018	0	2	1572	11	1	1753	911	7	6	520	0	42	659
61	GTCTTTGGCAAGGCGTATTC	FOS	186	0	0	211	0	0	283	197	0	0	135	0	0	0	64	0	0	134	0	0	354	93	0	0	147	1	0	114	101	0	2	41	1	2	2
62	ATGGAGCAATTGTACAAATC	NR4A1	1751	0	0	1107	0	0	1005	1633	0	2	1791	0	0	1055	1551	0	0	1253	0	0	1666	1333	0	1	1030	4	0	591	1154	4	66	721	80	25	374
63	GCTGCCACCAAATACATATA	NR4A1	1926	0	0	971	0	0	1549	1840	1	0	2697	0	0	1596	1648	0	0	1322	1	0	2555	1605	0	0	1002	0	0	1342	1281	0	6	434	1	6	915
64	CCCCATGATAGATAAGAATTA	RUNX2	1195	136	9	1266	29	5	1693	1028	5	29	1055	32	7	1562	460	6	13	600	10	40	776	936	6	12	1453	204	3	1041	797	166	287	1394	157	486	3695
65	AGACTGGCCTGCAGTGCTCA	RUNX2	1426	1	0	970	0	0	1517	1083	0	0	1748	0	1	1390	533	0	0	557	0	3	852	1107	0	4	1763	0	1	2519	1189	6	10	1043	1	58	569
66	ACTAACAATCCAGAACTTGC	TAF4B	1	1	0	1	0	1	1221	4	0	1	1	0	0	938	2	0	0	0	0	0	1616	0	1	0	0	0	0	1152	4	0	5	0	0	5	361
67	TTCTTCAATGCTGGGTGATA	TAF4B	2	0	1	0	0	0	1260	0	5	1	0	1	1	609	2	1	0	0	0	0	901	0	3	0	4	0	2	1092	0	0	0	0	0	1	75
68	CCTGGGCCAAAAATACCAGC	RUNX1	1518	1505	0	527	1942	0	1267	1409	1853	1	938	2519	0	862	1072	1693	1	664	1896	0	1036	864	1735	0	685	1376	0	890	1251	811	6	570	994	7	218
69	CTTCTCATATGCAGAAACAA	RUNX1	1761	1578	0	911	1719	1	787	917	2578	1	1306	2584	0	778	1163	2334	1	637	1724	1	1265	1044	2094	0	884	1394	0	852	723	903	16	498	1063	18	309
