## Supplementary material for "Directed Differentiation of Human iPSCs to Functional Ovarian Granulosa-Like Cells via Transcription Factor Overexpression": Source Data: 2021-10-07_ELISA_data.csv

Cells	Condition	Vol	A450_adj
A7	FSH+FK	10	1.0115
A7	FSH	10	1.406
A7	FK	10	1.2675
A7	Minus	25	1.4105
A7	FSH+FK	10	1.1845
A7	FSH	10	1.3175
A7	FK	10	1.167
A7	Minus	25	1.5265
D4	FSH+FK	10	1.556
D4	FSH	10	1.5465
D4	FK	10	1.427
D4	Minus	25	1.9015
D4	FSH+FK	10	1.568
D4	FSH	10	1.5375
D4	FK	10	1.532
D4	Minus	25	1.9465
E1	FSH+FK	10	1.225
E1	FSH	10	1.335
E1	FK	10	1.259
E1	Minus	25	1.8345
E1	FSH+FK	10	1.2835
E1	FSH	10	1.406
E1	FK	10	1.4
E1	Minus	25	1.8715
4F	FSH+FK	10	0.2715
4F	FSH	10	0.201
4F	FK	10	0.333
4F	Minus	10	0.314
4F	FSH+FK	10	0.2365
4F	FSH	10	0.1915
4F	FK	10	0.2865
4F	Minus	10	0.2745
COV434	Minus	25	1.7895
COV434	FK	25	1.6245
COV434	FSH	25	1.858
COV434	FSH+FK	25	1.265
No_Cells	Minus	25	2.01
