## Supplementary material for "Directed Differentiation of Human iPSCs to Functional Ovarian Granulosa-Like Cells via Transcription Factor Overexpression": Source Data: 2021-10-07_ELISA_estradiol.xlsx

### Sheet: Sheet1
	1	2	3	4	5	6	7	8	9	10	11	12
A	1.064	1.629	1.28	0.314	0.437								450
B	1.467	1.605	1.39	0.24	0.765								450
C	1.327	1.493	1.313	0.374	1.132								450
D	1.467	1.97	1.899	0.356	1.407								450
E	1.242	1.628	1.341	0.278	1.702	1.852							450
F	1.375	1.598	1.464	0.232	1.917	1.689							450
G	1.223	1.597	1.457	0.327	2.076	1.921							450
H	1.587	2.019	1.947	0.315	2.075	1.317							450
	1	2	3	4	5	6	7	8	9	10	11	12
A	0.04	0.051	0.04	0.04	0.044								630
B	0.042	0.041	0.041	0.037	0.039								630
C	0.043	0.051	0.041	0.038	0.04								630
D	0.043	0.042	0.042	0.039	0.04								630
E	0.041	0.041	0.041	0.039	0.042	0.042							630
F	0.042	0.041	0.041	0.039	0.042	0.048							630
G	0.042	0.045	0.04	0.038	0.042	0.042							630
H	0.043	0.043	0.046	0.038	0.042	0.04							630
	1	2	3	4	5	6	7	8	9	10	11	12
A	1.039	1.586	1.25	0.309	0.431								450
B	1.429	1.571	1.361	0.236	0.753								450
C	1.294	1.463	1.287	0.368	1.114								450
D	1.44	1.918	1.854	0.35	1.382								450
E	1.21	1.59	1.308	0.273	1.667	1.811							450
F	1.343	1.56	1.43	0.229	1.875	1.656							450
G	1.195	1.555	1.423	0.322	2.027	1.879							450
H	1.553	1.962	1.89	0.31	2.029	1.294							450
	1	2	3	4	5	6	7	8	9	10	11	12
A	0.04	0.052	0.04	0.04	0.044								630
B	0.042	0.042	0.04	0.037	0.039								630
C	0.043	0.051	0.041	0.038	0.04								630
D	0.043	0.043	0.042	0.039	0.04								630
E	0.042	0.041	0.041	0.039	0.042	0.042							630
F	0.041	0.042	0.041	0.039	0.042	0.048							630
G	0.042	0.043	0.04	0.038	0.042	0.042							630
H	0.044	0.045	0.048	0.038	0.042	0.041							630
Line	A7	D4	E1	4F	Standards	COV434
10 µL	FSH+FK				2000
10 µL	FSH				1000
10 µL	FK				500
25 µL	Minus				250
10 µL	FSH+FK				100	Minus
10 µL	FSH				25	FK
10 µL	FK				0	FSH
25 µL	Minus				No cells	FSH+FK
	need to double check!

### Sheet: preprocessing
	1	2	3	4	5	6	7	8	9	10	11	12		Adjusted	1	2	3	4	5	6
A	1.064	1.629	1.28	0.314	0.437								450	A	1.0115	1.556	1.225	0.2715	0.39
B	1.467	1.605	1.39	0.24	0.765								450	B	1.406	1.5465	1.335	0.201	0.72
C	1.327	1.493	1.313	0.374	1.132								450	C	1.2675	1.427	1.259	0.333	1.083
D	1.467	1.97	1.899	0.356	1.407								450	D	1.4105	1.9015	1.8345	0.314	1.3545
E	1.242	1.628	1.341	0.278	1.702	1.852							450	E	1.1845	1.568	1.2835	0.2365	1.6425	1.7895
F	1.375	1.598	1.464	0.232	1.917	1.689							450	F	1.3175	1.5375	1.406	0.1915	1.854	1.6245
G	1.223	1.597	1.457	0.327	2.076	1.921							450	G	1.167	1.532	1.4	0.2865	2.0095	1.858
H	1.587	2.019	1.947	0.315	2.075	1.317							450	H	1.5265	1.9465	1.8715	0.2745	2.01	1.265
	1	2	3	4	5	6	7	8	9	10	11	12
A	0.04	0.051	0.04	0.04	0.044								630
B	0.042	0.041	0.041	0.037	0.039								630
C	0.043	0.051	0.041	0.038	0.04								630
D	0.043	0.042	0.042	0.039	0.04								630
E	0.041	0.041	0.041	0.039	0.042	0.042							630
F	0.042	0.041	0.041	0.039	0.042	0.048							630
G	0.042	0.045	0.04	0.038	0.042	0.042							630
H	0.043	0.043	0.046	0.038	0.042	0.04							630
	1	2	3	4	5	6	7	8	9	10	11	12
A	1.039	1.586	1.25	0.309	0.431								450
B	1.429	1.571	1.361	0.236	0.753								450
C	1.294	1.463	1.287	0.368	1.114								450
D	1.44	1.918	1.854	0.35	1.382								450
E	1.21	1.59	1.308	0.273	1.667	1.811							450
F	1.343	1.56	1.43	0.229	1.875	1.656							450
G	1.195	1.555	1.423	0.322	2.027	1.879							450
H	1.553	1.962	1.89	0.31	2.029	1.294							450
	1	2	3	4	5	6	7	8	9	10	11	12
A	0.04	0.052	0.04	0.04	0.044								630
B	0.042	0.042	0.04	0.037	0.039								630
C	0.043	0.051	0.041	0.038	0.04								630
D	0.043	0.043	0.042	0.039	0.04								630
E	0.042	0.041	0.041	0.039	0.042	0.042							630
F	0.041	0.042	0.041	0.039	0.042	0.048							630
G	0.042	0.043	0.04	0.038	0.042	0.042							630
H	0.044	0.045	0.048	0.038	0.042	0.041							630
