## Supplementary material for "Directed Differentiation of Human iPSCs to Functional Ovarian Granulosa-Like Cells via Transcription Factor Overexpression": Source Data: 2021-10-07_ELISA_results.csv

	Cells	Condition	Vol	A450_adj	pg_uL_raw	pg_uL
0	A7	FSH+FK	10	1.0115	567.8600601440718	1419.6501503601794
1	A7	FSH	10	1.406	219.44068378356798	548.6017094589199
2	A7	FK	10	1.2675	316.99867850055654	792.4966962513913
3	A7	Minus	25	1.4105	216.6301095940478	216.6301095940478
4	A7	FSH+FK	10	1.1845	387.02162790137885	967.554069753447
5	A7	FSH	10	1.3175	279.1914988488284	697.978747122071
6	A7	FK	10	1.167	403.0438915030653	1007.6097287576633
7	A7	Minus	25	1.5265	151.0735609447542	151.0735609447542
8	D4	FSH+FK	10	1.556	136.38632617631094	340.96581544077736
9	D4	FSH	10	1.5465	141.03305464932262	352.58263662330654
10	D4	FK	10	1.427	206.5033160524475	516.2582901311188
11	D4	Minus	25	1.9015	16.055894294174283	16.055894294174283
12	D4	FSH+FK	10	1.568	130.62781744510337	326.5695436127584
13	D4	FSH	10	1.5375	145.5076984363125	363.7692460907812
14	D4	FK	10	1.532	148.2772375858126	370.6930939645315
15	D4	Minus	25	1.9465	7.38784726792161	7.38784726792161
16	E1	FSH+FK	10	1.225	351.66262557554666	879.1565639388667
17	E1	FSH	10	1.335	266.6749258879421	666.6873147198553
18	E1	FK	10	1.259	323.73969079014154	809.3492269753538
19	E1	Minus	25	1.8345	32.22312886053295	32.22312886053295
20	E1	FSH+FK	10	1.2835	304.5616067429938	761.4040168574844
21	E1	FSH	10	1.406	219.44068378356798	548.6017094589199
22	E1	FK	10	1.4	223.2210129952835	558.0525324882087
23	E1	Minus	25	1.8715	22.845969120751956	22.845969120751956
24	4F	FSH+FK	10	0.2715	2539.146665444452	6347.86666361113
25	4F	FSH	10	0.201	2961.076593346534	7402.691483366336
26	4F	FK	10	0.333	2229.3980925667256	5573.495231416814
27	4F	Minus	10	0.314	2320.0229192948764	5800.0572982371905
28	4F	FSH+FK	10	0.2365	2738.6413589264926	6846.603397316231
29	4F	FSH	10	0.1915	3024.3846200757616	7560.961550189404
30	4F	FK	10	0.2865	2459.079951443338	6147.699878608345
31	4F	Minus	10	0.2745	2522.8841719431525	6307.2104298578815
32	COV434	Minus	25	1.7895	45.04590373964722	45.04590373964722
33	COV434	FK	25	1.6245	105.13567464686295	105.13567464686295
34	COV434	FSH	25	1.858	26.142413849494776	26.142413849494776
35	COV434	FSH+FK	25	1.265	318.9715932463815	318.9715932463815
36	No_Cells	Minus	25	2.01
