## Supplementary material for "Directed Differentiation of Human iPSCs to Functional Ovarian Granulosa-Like Cells via Transcription Factor Overexpression": Source Data: 2022-03-08_hormones.csv

	Sample	A450_adj_estradiol	A450_adj_progesterone	pg_uL_estradiol	pg_uL_progesterone
0	01_Sorted_day14	1.867	0.206	20.874007799287753	26389.03667156024
1	02_D4_-RA_day14	1.884	0.259	17.64739375920687	11424.713066547243
2	03_D4_+RA_day14	1.907	0.224	13.485098983899737	18475.453961192838
3	04_13D7_pool_day2	2.039	0.31		7121.1801079394145
4	05_PGCLC_Only_day2	1.946	0.519	7.009513270100375	2401.430925675712
5	06_D4_day2	2.022	0.327		6281.818974016355
6	07_E1_day2	1.934	0.075	8.917563904352441
7	08_F66.6_NR1_day2	2.022	0.169		143711.20676196797
8	09_F66.6_NR5_day2	2.064	0.498		2606.361140107005
9	10_F66.6_NRG3_day2	2.099	0.247		13190.889474431906
10	11_F66.6_NRS2_day2	2.067	0.117
11	No_Cells	2.073	1.093		434.0616853668068
