## Supplementary material for "Directed Differentiation of Human iPSCs to Functional Ovarian Granulosa-Like Cells via Transcription Factor Overexpression": Source Data: 2022-03-08_progesterone_estradiol.xlsx

### Sheet: Sheet1
Progesterone 450	1	2	3	4	5	6	7	8	9	10	11	12		Progesterone 450-630
A	0.248	0.302	0.251	0.35	0.559	0.371	0.114	0.209	0.542	0.287	0.157	1.135	450	0.206	0.259	0.224	0.31	0.519	0.327	0.075	0.169	0.498	0.247	0.117	1.093
B	1.731	1.262	0.754	0.551	0.398	0.29	0.224						450	1.688	1.217	0.712	0.511	0.36	0.248	0.183
C													450
D													450
E													450
F													450
G													450
H													450
Progesterone 630	1	2	3	4	5	6	7	8	9	10	11	12
A	0.042	0.043	0.027	0.04	0.04	0.044	0.039	0.04	0.044	0.04	0.04	0.042	630
B	0.043	0.045	0.042	0.04	0.038	0.042	0.041						630
C													630
D													630
E													630
F													630
G													630
H													630
Estradiol 450	1	2	3	4	5	6	7	8	9	10	11	12		Estradiol 450-630
A	1.909	1.928	1.951	2.083	1.993	2.066	1.979	2.064	2.108	2.145	2.109	2.12	450	1.867	1.884	1.907	2.039	1.946	2.022	1.934	2.022	2.064	2.099	2.067	2.073
B	2.035	1.897	1.625	1.231	0.973	0.693	0.411						450	1.991	1.855	1.58	1.19	0.929	0.651	0.365
C													450
D													450
E													450
F													450
G													450
H													450
Estradiol 630	1	2	3	4	5	6	7	8	9	10	11	12
A	0.042	0.044	0.044	0.044	0.047	0.044	0.045	0.042	0.044	0.046	0.042	0.047	630
B	0.044	0.042	0.045	0.041	0.044	0.042	0.046						630
C													630
D													630
E													630
F													630
G													630
H													630
