## Supplementary material for "Directed Differentiation of Human iPSCs to Functional Ovarian Granulosa-Like Cells via Transcription Factor Overexpression": Source Data: data_all.csv

Sample	A450_adj_estradiol	A450_adj_progesterone
01_Sorted_day14	1.867	0.206
02_D4_-RA_day14	1.884	0.259
03_D4_+RA_day14	1.907	0.224
04_13D7_pool_day2	2.039	0.31
05_PGCLC_Only_day2	1.946	0.519
06_D4_day2	2.022	0.327
07_E1_day2	1.934	0.075
08_F66.6_NR1_day2	2.022	0.169
09_F66.6_NR5_day2	2.064	0.498
10_F66.6_NRG3_day2	2.099	0.247
11_F66.6_NRS2_day2	2.067	0.117
No_Cells	2.073	1.093
