## Supplementary material for "Directed Differentiation of Human iPSCs to Functional Ovarian Granulosa-Like Cells via Transcription Factor Overexpression": Source Data: time_plot.csv

Day	DAZL+	DDX4+	PGCLC
2	0.0025575447570332483	0.0	0.00639386189258312
4	0.005208333333333333	0.0033482142857142855	0.028645833333333332
8	0.0028690662493479394	0.002347417840375587	0.010432968179447054
14	0.005155847199437544	0.0021092102179517225	0.0011717834544176236
