## Supplementary material for "Directed Differentiation of Human iPSCs to Functional Ovarian Granulosa-Like Cells via Transcription Factor Overexpression": Source Data: Analysis.xlsx

### Sheet: Sheet1
Sample	RPP30_1	MPS15_1	RPP30_2	MPS15_2	RPP30_3	MPS15_3	RPP30_mean	MPS15_mean	RPP30_STDEV	MPS15_STDEV		RPP30_log2_copies_estimate	MPS15_log2_copies_estimate	RPP30_log2_copies_calib_STDEV	MPS15_log2_copies_calib_STDEV	RPP30_log2_combined_STDEV			log2_foldchange	log2_foldchange_STDEV	Sample	Copy Number	Copy Number upper 95% CI	Copy Number lower 95% CI	delta_upper	delta_lower	delta_mean
1	27.3665	26.4017	26.8909	26.5137	26.7804	26.1932	27.0126	26.3695	0.311451	0.162668		12.939	12.8806	0.102956	0.154893	0.337293	0.229039		-0.0583766	0.407708	1 fmol	1.92069	2.54673	1.44854	0.626038	0.472145	0.549092
2	27.2012	25.9962	26.8393	26.018	26.572	25.711	26.8708	25.9084	0.315792	0.171279		13.0852	13.3589	0.103844	0.159632	0.341829	0.238836		0.273667	0.417001	2 fmol	2.41775	3.22649	1.81173	0.808736	0.606022	0.707379
3	27.9478	25.9758	27.0873	25.8046	26.7996	25.7068	27.2782	25.8291	0.597472	0.13619		12.6651	13.4412	0.101563	0.160601	0.624482	0.213884		0.7761	0.660094	3 fmol	3.42499	5.40795	2.16913	1.98296	1.25586	1.61941
4	27.0464	25.2513	26.8148	25.1096	26.4098	25.0403	26.757	25.1337	0.322189	0.10757		13.2026	14.1624	0.104627	0.170855	0.348354	0.204058		0.959775	0.403721	4 fmol	3.89001	5.14373	2.94187	1.25372	0.948142	1.10093
5	27.1779	25.153	26.9839	25.0484	26.5381	24.9709	26.8999	25.0574	0.328044	0.0913373		13.0552	14.2415	0.103654	0.172158	0.353831	0.196502		1.18632	0.404734	5 fmol	4.55142	6.02252	3.43965	1.47111	1.11176	1.29143
GFP	27.0849	24.8416	26.8086	24.5796	26.6718	24.5205	26.8551	24.6472	0.210445	0.170892		13.1015	14.667	0.103949	0.179702	0.24064	0.25241		1.56556	0.348738	5 fmol (GFP)	5.91985	7.53554	4.65058	1.61569	1.26927	1.44248
Note: seems to be a
Standards
Copies	Log2 Copies	RPP30_1	MPS15_1		RPP30	MPS15
20000	14.2877	25.5335	24.8495	Slope	-0.969659	-0.964124
10000	13.2877	26.4489	25.9063	Intercept	39.559	38.788
5000	12.2877	27.6997	26.7867	Slope err	0.0213741	0.0320731
2500	11.2877	28.5673	27.6732	Intercept err	0.254583	0.382016
1250	10.2877	29.5981	28.7504	R^2	0.992286	0.982601
625	9.28771	30.3851	29.6301	Y err	0.15487	0.232392																	1.72913
20000	14.2877	25.6901	25.0056	X avg	28.129	27.4232																	1.64501
10000	13.2877	26.6483	25.701	error_denominator_term	46.7733	46.1651
5000	12.2877	27.6318	26.9287
2500	11.2877	28.7335	27.6569
1250	10.2877	29.3858	28.7193
625	9.28771	30.5433	29.7829
20000	14.2877	25.7994	25.3028
10000	13.2877	26.7116	26.0782
5000	12.2877	27.7842	27.2839
2500	11.2877	28.8533	28.2464
1250	10.2877	29.907	29.2758
625	9.28771	30.4005	30.0401

### Sheet: zero-truncated Poisson
fmol	mean	err	pred	penalty	k	Error
1	1.921	0.549092	1.56998	0.408673	0.98182	0.587032
2	2.418	0.707379	2.28422	0.035765
3	3.425	1.61941	3.10892	0.0380961
4	3.89	1.10093	4.00619	0.0111384
5	4.551	1.29143	4.94559	0.0933592
5	5.91985	1.44248	4.94559	0.456171
x	y	a
0.1	1.04989
0.2	1.10139
0.3	1.15449
0.4	1.20918
0.5	1.26546
0.6	1.3233
0.7	1.38269
0.8	1.44362
0.9	1.50606
1	1.56998
1.1	1.63536
1.2	1.70218
1.3	1.77039
1.4	1.83998
1.5	1.9109
1.6	1.98311
1.7	2.05659
1.8	2.1313
1.9	2.20719
2	2.28422
2.1	2.36237
2.2	2.44158
2.3	2.52182
2.4	2.60304
2.5	2.68521
2.6	2.7683
2.7	2.85224
2.8	2.93702
2.9	3.02259
3	3.10892
3.1	3.19596
3.2	3.28369
3.3	3.37207
3.4	3.46106
3.5	3.55063
3.6	3.64076
3.7	3.73141
3.8	3.82255
3.9	3.91415
4	4.00619
4.1	4.09864
4.2	4.19149
4.3	4.28469
4.4	4.37824
4.5	4.47211
4.6	4.56628
4.7	4.66073
4.8	4.75544
4.9	4.8504
5	4.94559
5.1	5.041
5.2	5.13661
5.3	5.23241
5.4	5.32838
5.5	5.42451
1		1.921	0.626038	0.472145
2		2.418	0.808736	0.606022
3		3.425	1.98296	1.25586
4		3.89	1.25372	0.948142
5		4.551	1.47111	1.11176
5		5.91985	1.61569	1.26927
