## Supplementary material for "Directed Differentiation of Human iPSCs to Functional Ovarian Granulosa-Like Cells via Transcription Factor Overexpression": Source Data: qPCR_copy_data_extended.csv

fmol	copies	errorHigh	errorLow
1	1.920688236	2.546726647	1.448543095
2	2.41775322	3.226489311	1.811730977
3	3.424989619	5.407948128	2.169132102
4	3.890013642	5.143734114	2.941871761
5	4.551415547	6.022521294	3.439653008
5	5.919852801	7.535544976	4.650580323
10	7.656899019	10.03460761	5.842590447
5	8.568422103	10.93335916	6.715032064
1.25	2.581287808	3.497964218	1.904835594
0.3125	1.664180949	2.242482307	1.235014529
20	13.31129083	16.76961383	10.56616243
20	16.1454433	22.9798483	11.34364927
