## Supplementary material for "Directed Differentiation of Human iPSCs to Functional Ovarian Granulosa-Like Cells via Transcription Factor Overexpression": Source Data: 2021-07-20_day5_stats_singletfiltered.csv

TFs	Clone	APC-A	APC-Cy7-A	CD82_plus	EPCAM_plus	FSC-A	FSC-H	FSC-W	FSHR_plus	GFP-A	Indo-1 (Blue)-A	Live	PE-A	PE-Cy5-5-A	PE-Texas Red-A	PerCP-A	SSC-A	SSC-H	SSC-W	Time	double_pos	single_cells	singlets	tdT_plus
3	F	245.51111146956123	26241.668958193324	0.5725217907060705	0.7025890969106194	99117.74670491373	86784.85974005879	76495.90730480738	9.025736242199185e-05	98.77779956153752	7596.500134022598	True	733.2067824581653	1803.3468465329524	1803.1698616014437	3899.920387755588	109255.86011977434	92114.04419387282	77196.22361090293	3195.68501863244	0.07611274433957399	True	True	0.007826602712878437
3	B	525.1584522501386	29488.15746061664	0.22821103699211642	0.48950879320800483	101914.88099226804	87954.10445118253	77739.943055166	0.007107337780473014	184.3516969088629	9157.969568844177	True	1150.9150025468946	863.6302343306321	3478.155127848335	2008.8197374304805	127913.9619849151	105015.07235900545	79350.32947714523	3142.3567713799603	0.13050333535476047	True	True	0.051206791995148576
3	A	689.0627221513391	39414.86014438673	0.26101712434965374	0.6913310133342522	108720.40773457823	94467.14769320884	77224.8342416467	0.00930296661268649	189.65734601533418	8600.986344501267	True	907.6667076486486	933.290389065016	2592.102851268584	2002.9784375084316	122156.81075266545	100580.05307859284	79087.53157396181	3133.9492006757637	0.107655996967922	True	True	0.035558005719601694
3	C	279.9431209639645	23514.658950568646	0.42815751963405657	0.5309253859268299	98111.33871464254	86215.67761950455	76297.9092424541	0.0002794883499939444	122.36458788708585	6037.614563067319	True	846.648892011447	1397.7269951036528	2240.202134285189	3085.543688739805	112039.56954347034	94098.90581242605	77490.96548610012	3180.105426451067	0.10794771704599447	True	True	0.01999273330290016
3	E	866.5062873619315	49600.342806840556	0.2467687149852221	0.7777581719528872	103316.38762711812	89357.89617980501	77651.4086421021	0.021064008116811504	145.07864325085401	9226.412864790063	True	828.6315101712049	860.5306799715171	2211.5810092912675	1626.6616142322691	117953.83723987053	96455.25651771142	79546.97130821552	3101.936406447084	0.08405752349022895	True	True	0.021549252282853235
3	D	827.5167098343059	48497.8093685853	0.32130510778792	0.8769081375024277	104440.78402792108	91444.66270473231	76622.96637302147	0.00731533631125785	112.27144330765056	7652.757231500393	True	808.3602364098115	1007.2034134004272	1980.8901656015116	1919.2516623412057	122929.47278066736	102274.74431281156	78325.2856332338	3153.901622044345	0.07505664530329514	True	True	0.015303942513109342
13D7	13D7	938.6569330034889	50545.0463023295	0.15493934142114385	0.7439399191218948	110225.03478950029	95252.32510687463	77773.12365449885	0.028931253610629693	142.23551933754945	10694.073224809581	True	777.5572615221399	640.7228335110632	1923.862503577482	1146.6360866468397	122494.34327267476	99790.15963027152	79900.14443078423	3137.761880692119	0.06756787983824379	True	True	0.012085499711149625
2	F	898.1841081201846	53151.13162156323	0.35654364529537724	0.7789394130243104	99335.35407949482	86178.9096359743	77366.3898543779	0.026905151782340344	142.70140696134087	7878.00157311984	True	1053.2608118215096	1188.1106343026818	3007.21841645399	2328.003712823124	126117.8721105854	103305.38372591007	79512.14098398728	3129.7348854388797	0.15956669605743795	True	True	0.028769366418944453
2	B	397.56040150468965	26075.996625037253	0.388774328408802	0.34484901556453207	82594.88888891954	71440.91166916188	77694.04444480735	0.00929352278184232	234.45800431790767	7618.778524879668	True	1184.4713667840501	1202.4559934820286	3784.5076295350805	2825.420561851945	121483.73337661718	100056.18403434931	78993.83766061517	3132.7381372658406	0.24572752182141747	True	True	0.06341628767548939
2	A	-184.2826389076749	6286.345335121046	0.534327199818905	0.060472787245739415	89077.45852740578	78991.87375092974	75428.3674669239	0.0	223.52345637794346	5332.1139442072035	True	759.8069871590917	1899.2632982018324	2467.4961107218746	4424.667770981372	87810.41131487384	74151.46628722957	76951.80338411134	3184.6198042453934	0.18875917601785078	True	True	0.042945380461145426
2	C	-617.8035318483211	5755.014871644546	0.8812224409994731	0.02584652929920408	97688.63162396394	85064.34529521063	77570.69807424984	0.00019412629301977314	189.20239396157956	5570.077732708335	True	1958.6967350487344	4273.813338310518	6963.751491324232	9646.838098380169	113296.4251774219	91269.16800244045	80613.40965457652	3184.04228344729	0.7171302587426163	True	True	0.2741063257439197
2	E	773.7986646334627	42510.68332610389	0.1967000106795771	0.6837065252216012	104301.56424224508	90163.99469581005	77531.1316606214	0.016588943077854117	149.7666720473339	9164.701342701355	True	821.0068126491202	742.9773409644768	2128.558468996588	1464.7095584644173	120539.38305418106	98923.3826136485	79305.54027187866	3131.0771510974405	0.0766615642020576	True	True	0.017087323341995656
2	D	-775.6681369346462	3174.041107313496	0.8998944670586462	0.004711292024724861	87397.13781876308	77950.15709332128	75807.85907141613	3.769033619779888e-05	178.55490618741982	4132.953891114054	True	1446.654935195833	4638.805579451197	5131.171770799426	10350.760004068596	92538.53843589815	75673.78761495552	79190.04295461612	3191.6281613297147	0.5946781245288708	True	True	0.1523066485753053
1	F	-879.9519374589938	2412.2671728411306	0.8654902202751897	0.004257419633491701	88169.45330540526	77005.70660825568	77174.83574203083	0.0	301.0156433049112	5353.582655880256	True	1782.0368443586342	5180.768975441452	6905.131362040466	11865.99304990403	93856.23402214321	75779.61387054976	80295.85265866987	3266.894415445799	0.707472079965447	True	True	0.31529585981366076
1	B	933.0701720540326	46077.345501116484	0.3284141558912006	0.8124202668010647	96712.20192051191	83541.46266517568	77609.00317800781	0.03061754839116123	171.7132268462012	7525.6470788328415	True	1026.5752940968953	1109.7199384131393	3103.5414060279654	2301.6841439928303	119954.95217693782	98046.98225001182	79655.69089382885	3154.0898288114404	0.14329138645204983	True	True	0.03658671034602239
1	A	896.7854661240068	51889.79081278765	0.44632899628252787	0.6086779739776952	103367.12825925465	87521.93837128252	79108.47318310365	0.07190985130111524	249.98880471597982	8772.290700777756	True	1097.0834588747484	1442.3724673551933	3470.501412881399	3059.9112703112683	130440.1352309897	104030.6840729554	81612.38145565898	3197.4005926871832	0.24395910780669144	True	True	0.052567379182156135
1	C	859.0732785118547	46624.183358827584	0.2687867044864368	0.7296752027485918	102635.78363723514	88186.4460868523	77918.29432230597	0.028864208381606807	207.36747406216102	8411.55197880495	True	989.387944345435	985.7016378316116	2947.706344305506	2072.8203123535923	126364.08660784065	103190.580000799	79762.7271249276	3167.6968181098505	0.13131716671327553	True	True	0.044724541568455116
1	E	681.29075523435	41622.85362925175	0.3724524688825058	0.5248256052523594	95445.60313066356	80899.85186704966	78720.58823230834	0.03159622486663931	293.48669565568593	10199.163286706098	True	1122.8053144398343	1238.1566947573115	3731.7917996891174	2807.7132029262225	126423.05633954829	102092.45821365067	80551.2178448998	3208.85291966608	0.2574203255368623	True	True	0.053207495554643686
1	D	633.6524626654057	35898.77326701798	0.25619455490975834	0.7303609666564699	96020.79607884315	82955.35094830224	77631.77198726436	0.004619149587029673	160.60622458900468	6640.547060087851	True	721.6326993297531	917.0762685992179	1740.3738209096136	1931.1413992916891	122769.12493057414	100606.55146833895	79483.44122211017	3114.65418165253	0.06771183848271643	True	True	0.021826246558580606
4	F	623.0567869214823	42940.91967929973	0.48146159782572223	0.8887584023979689	105528.47160496724	92859.73679383507	76379.42585464865	0.0027178471965909473	109.73761765699071	6340.874565005815	True	570.2598638476627	1498.5211904550788	1124.9725770547072	3015.6251024086887	110901.45673263108	92669.1622208055	77903.3237749066	3146.1157915180443	0.04861926651679361	True	True	0.014528738717578767
4	B	395.25532149965306	25951.459382947738	0.26884943509338255	0.4646991007608946	104730.76903533548	90973.21962185843	76813.49419097303	0.004934286373068942	162.86681852970415	7267.24857999693	True	1381.1801420396941	1029.6738757623841	4496.976595184087	2357.8551277295246	114933.0815648778	95834.56808854047	77981.95626441088	3138.3290500691883	0.18584274844362464	True	True	0.09384367074014295
4	C	-288.0564991545053	12375.85701029588	0.7573316145665485	0.12976689225480717	106513.27993375447	90822.41658609947	78673.59633549354	0.0025244387152218283	264.9999037499535	6920.076608305216	True	2849.8743991837464	3338.1120915698684	10732.665319242944	7787.784963275477	120628.48918847016	97648.26264904931	80339.7395401124	3155.1534597878554	0.6670426469008487	True	True	0.5049414545063917
4	E	988.7298575383955	54843.37849260156	0.21366142766045237	0.7813121272365805	99258.24551086758	85716.05452192505	77970.68477768413	0.027626692674143815	148.1409111363576	9353.28536894724	True	1064.466600353914	779.0801250755409	3162.7933937216826	1427.2425684070677	120991.40123117427	98024.81801642972	80350.1207963012	3048.78569792907	0.12192880453130275	True	True	0.026126261300123785
4	D	515.3728361256216	27590.5376966468	0.17076107899807322	0.5657329183340744	92079.80502720538	80082.6105676597	77114.10684313109	0.0005002223210315696	120.95454293984395	6370.885980532295	True	940.5663464565145	681.8843785107828	2429.5875470203337	1472.7015649058412	125167.67974691588	103972.40110419446	78453.29050932359	3093.8111831746455	0.06871572550763302	True	True	0.011894175188972877
0	COV434	42.313674864059024	362.76135157565443	0.06591821053530265	8.537522410996328e-06	89292.04276636736	80286.27997950994	74303.27044226367	4.268761205498164e-05	97.65280196561584	2600.0924483670615	True	358.0777657913427	279.88652647121387	539.8348137744302	793.9013880348456	93436.5245538811	77277.55084948348	78520.04861565409	1631.1392642600972	0.026432169384444634	True	True	0.005737215060189533
0	13D7_iPSC	2181.659284496656	33579.64603477814	0.040573693149650876	0.8769107378750708	54767.34198660346	46572.64667861861	79365.17165016395	0.18994149839592375	57.212514231937924	945.1149209521586	True	512.012497446946	456.81280485624603	1286.026241896664	743.9549032275374	79219.93828379322	62211.13818645028	82915.44341171389	1586.554208364413	0.003208152481600302	True	True	0.00028307227778826195
