## Supplementary material for "Directed Differentiation of Human iPSCs to Functional Ovarian Granulosa-Like Cells via Transcription Factor Overexpression": Source Data: F66_Granulosa_Evaluation.xlsx

### Sheet: Sheet1
TFs	Clone	EPCAM_minus_CD82_plus	EPCAM_plus_CD82_minus	CD82-EPCAM	Estradiol_A450_adj		TFs_Missing (qPCR)	TFs_Missing (RNA-Seq)				To Pick	Clones To Pick
A	1	0.248918	0.239487		0.067							Yes	A1
A	2	0.171192	0.104232		0.157
A	3	0.527679	0.046994	Good	1.582							Yes	A3			F66+d5	13D7+d5	1F+d5	2D+d5	3C+d5	4D+d5	4F+d5	5F+d5	A1+d5	A3+d5	A7+d5	B1+d5	B3+d5	B4+d5	B6+d5	C2+d5	C3+d5	C6+d5	D1+d5	D2+d5	D4+d5	E1+d5	E3+d5	E7+d5
A	4	0.0950171	0.273421		0.057		RUNX1								Marker_count	0	1	2	1	4	2	3	1	1	1	1	1	3	2	1	5	1	1	2	1	4	3	1	2
A	5	0.105135	0.293194		0.09		RUNX1								Marker_score	0	0.222708	1.82325	1.82526	2.25394	7.77995	3.61814	0.849451	1.98487	0.702958	4.63541	4.19475	3.63132	2.94025	3.62305	4.00293	0.745635	4.74408	1.64681	0.589567	3.91802	11.4308	1.84678	7.52272
A	6	0.0268383	0.413511		0.184
A	7	0.363626	0.104872	Good	0.232							Yes	A7
B	1	0.526599	0.0754413	Good	1.594							Yes	B1
B	2	0.0844803	0.297639		0.223
B	3	0.602038	0.146031	Good	0.148		NR5A1??? Need to check again since this would be very surprising.					Yes	B3
B	4	0.495411	0.0674808	Good	1.873		RUNX1?					Yes	B4
B	5	0.282478	0.265877		0.13
B	6	0.78694	0.0178391	Excellent	1.744							Yes	B6
B	7	0.103149	0.33716		0.075		GATA4					Yes	B7
C	1	0.229755	0.216512		0.957
C	2	0.697572	0.0184407	Good	1.779							Yes	C2
C	3	0.570236	0.0190994	Good	1.114							Yes	C3
C	4	0.123475	0.319321		1.253		Many
C	5	0.336615	0.173538		1.784		RUNX1
C	6	0.0799083	0.206001		0.128		NR5A1					Yes	C6
C	7	0.224107	0.221902		1.122		NR5A1, RUNX1
D	1	0.157629	0.362832		0.036							Yes	D1
D	2	0.476149	0.0886062	Good	1.792		All except NR5A1 and GATA4					Yes	D2
D	3	0.325733	0.1283		1.397		FOXL2
D	4	0.708454	0.00411018	Excellent	1.759		NR5A1??? Need to check again since this would be very surprising.	TCF21. Has lots of NR5A1 and FOXL2, and a little GATA4 and RUNX1				Yes	D4
D	5	0.303652	0.0721532		1.347		TCF21
D	6	0.4521	0.0348278	Borderline	1.632		RUNX1
D	7	0.46185	0.0133356	Borderline	1.862
E	1	0.41587	0.0834799	Good	0.247							Yes	E1
E	2	0.251042	0.305527		0.105		GATA4
E	3	0.605302	0.0857387	Good	1.847		TCF21					Yes	E3
E	4	0.282887	0.289376		0.224		WT1_CRISPRa
E	5	0.023197	0.419686		0.103
E	6	0.0537239	0.361451		0.054
E	7	0.144688	0.21245		0.067							Yes	E7
		0.0154926	0.58181
		0.00124146	0

### Sheet: Sheet2
Clones To Pick
A1
A3
A7
B1
B3
B4
B6
B7
C2
C3
C6
D1
D2
D4
E1
E3
E7
