## Supplementary material for "Directed Differentiation of Human iPSCs to Functional Ovarian Granulosa-Like Cells via Transcription Factor Overexpression": Source Data: 2021-07-31_dosagedata.csv

Dox (ng/µL)	FOXL2+ CD82+ EPCAM–	Cells
0	0.078226742	Clone 2
100	0.190452936	Clone 2
200	0.334334003	Clone 2
500	0.74108188	Clone 2
1000	0.830329989	Clone 2
2000	0.935978332	Clone 2
0	0.04960594	No TFs
100	0.0638418	No TFs
200	0.06765955	No TFs
500	0.071035282	No TFs
1000	0.07885349	No TFs
2000	0.077903202	No TFs
0	0.04062934	Clone 1
100	0.162910278	Clone 1
200	0.668658051	Clone 1
500	0.831378233	Clone 1
1000	0.880492761	Clone 1
2000	0.915643353	Clone 1
