## Supplement 1: Oligos for "Directed Differentiation of Human iPSCs to Functional Ovarian Granulosa-Like Cells via Transcription Factor Overexpression"

### Sheet: PCR and Sanger
Oligo ID#	Sequence
MPS026_PGK_fwd	AGAAAGTATAGGAACTTCAGCTTGA
MPS027_PGK_5'_rev	CGATATCAAGCTGAAGTTCCTATAC
MPS035_T2A_top	ggggggtctggcGAGGGCAGAGGAAGTctgctaacatgcggtgacgtcgaggagaatcct
MPS036_T2A_bottom	ggccaggattctcctcgacgtcaccgcatgttagcagACTTCCTCTGCCCTCgccagacc
MPS045_tdTomato_middle_seq	CCACCTGTTCCTGGGGCATG
MPS046_TK_rev_seq	TCAGTTAGCCTCCCCCATCT
MPS047_Puro_fwd_seq	ATGGGtACCGAGTACAAGCC
MPS081_Resistance_marker_5'	CATGGTGGCGTTGGCTGCAG
MPS082_Resistance_marker_3'	GCTCTAGAGCTCGCTGATCAGCC
MPS085_tdTomato_middle_rev	GACGGCCATGTTGTTGTCCT
MPS086_FP_rev_seq	TCCTCGCCCTTGCTCACCAT
MPS101_Amp_rev	ataataccgcgccacatagc
MPS102_F1_fwd	gtggactcttgttccaaactgg
MPS103_PGKpA_rev	atcCAACTATGAAACATTATCATAAAGC
MPS104_MC1_fwd	ACCTCCAGATCTTGTCAGTG
MPS105_T2A_Gibson_fwd	GAGGGCAGAGGAAGTctgcta
MPS106_T2A_Gibson_rev	accgcatgttagcagACTTC
MPS112_AmpR_prom_fwd	cggggaaatgtgcgcggaac
MPS113_Rox_rev	CTAGATATCGGCGCGCCtaac
MPS114_GSG-T2A-fwd	GGCTCTGGCGAGGGCAGAGG
MPS115_FOXL2_5'_Gibson	caaataggggttccgcgcacatttccccgACCGGTCGCACAGTCAAGGAG
MPS116_FOXL2_5'_Gibson_T2A_GSG	tagcagACTTCCTCTGCCCTCGCCAGAGCCGAGATCGAGGCGCGAATGCA
MPS117_FOXL2_3'_Gibson_Rox	gccaattatttaaagttaGGCGCGCCGATATCTAGCACCGCATGCCGGTGCAGACGG
MPS118_FOXL2_3'_Gibson_BB	GAAAACCACACTGACAAGATCTGGAGGTGAACACAGCTTTTTGAAGGCCCA
MPS127_FOXL2_5'_outer	GATGGCCAGCTACCCCGAGC
MPS128_FOXL2_3'_outer	TGCCTCCAGGACTTGCATCG
MPS131_MC1_rev_seq	TGCAGGGTCGCTCGGTGTTC
MPS176_FOXL2_inner_F_geno	CCTGCAGTTCGCTTGTGCC
MPS177_FOXL2_inner_R_geno	ACAAAGAGGAGCGACAGGAG
MPS178_FP_3'_fwd	catggacgagctgtacaagtaa
MPS179_FP_3'_rev	TTACTTGTACAGCTCGTCCATG
MPS180_FP_5'_fwd	atggtgagcaagggcgagga
MPS269_TAF4B_attB1	GGGGACAAGTTTGTACAAAAAAGCAGGCTGCCACCATGCCCGCCGGCCTCACCGA
MPS270_TAF4B_attB2	GGGGACCACTTTGTACAAGAAAGCTGGGTTCACTTCAGAAGGGCCAGGT
MPS271_TAF4B_seq1	tcctcagtacaatctgtggc
MPS272_TAF4B_seq2	GTCATGCTTTTTACCAATGTC
MPS273_ZBTB16_seq	GGGGTGGCTGAGGTGAAGAC
MPS274_EGR1_seq	CAAGGGTGGCTTCCAGGTTC
MPS275_ZFPM2_seq1	AGGCCCATTTGATGTACTAC
MPS276_ZFPM2_seq2	AACACTTTGCCGTCCAGTTG
MPS277_NR4A1_seq	CCACTTCTCCACACCTTGAG
MPS278_RUNX2_seq	ACAAATCCTCCCCAAGTAGC
MPS279_FOXL2_attB1	ggggACAAGTTTGTACAAAAAAGCAGGCTGCCACCATGATGGCCAGCTACCCCGAGC
MPS280_FOXL2_attB2	GGGGACCACTTTGTACAAGAAAGCTGGGTTCAGAGATCGAGGCGCGAATGCA
MPS281_NR2F2_attB1	ggggACAAGTTTGTACAAAAAAGCAGGCTGCCACCATGGTAGTCAGCACGTGGCG
MPS282_NR2F2_attB2	GGGGACCACTTTGTACAAGAAAGCTGGGTTTATTGAATTGCCATATACGGCCAG
MPS289_mCMV-Fwd	GCTGTTTTGACCTCCATAGAA
MPS290_RUNX1_attB1	ggggACAAGTTTGTACAAAAAAGCAGGCTGCCACCatggcttcagacagcatatttgag
MPS291_RUNX1_attB2	GGGGACCACTTTGTACAAGAAAGCTGGGTtcagtagggcctccacacg
MPS292_sgRNA_amp_fwd	TCTTGTGGAAAGGACGAAACACCG
MPS293_sgRNA_amp_rev	CCGACTCGGTGCCACTTTTTCAA
MPS294_Barcode-Rev2	TCTTATCATGTCTGGATCGCGG
MPS323_HA_rev	AGCGTAATCTGGAACATCGTATGGGTA
MPS324_mCMV_fwd2	CGGGACCGATCCAGCCTACC
MPS325_GATA4_'3	GCCCTCAGACCTCCAGCAAG
MPS326_WT1_attB_F	ggggACAAGTTTGTACAAAAAAGCAGGCTGCCACCctggacttcctcttgctgcag
MPS327_WT1_attB_R_nostop	GGGGACCACTTTGTACAAGAAAGCTGGGTaagcgccagctggagtttgg
MPS328_WT1_attB_R_stop	GGGGACCACTTTGTACAAGAAAGCTGGGTttaaagcgccagctggagtttgg
]

### Sheet: sgRNAs
Oligo ID#	Sequence	Purpose
MPS119_FOXL2_sgRNA_1 REV	aaacCGATCTCTGAGAGCCCACCGC	Knock-in
MPS120_FOXL2_sgRNA_1 FWD	caccGCGGTGGGCTCTCAGAGATCG	Knock-in
MPS121_FOXL2_sgRNA_2 REV	aaacACCGCATGCCGGTGCAGACGC	Knock-in
MPS122_FOXL2_sgRNA_2 FWD	caccGCGTCTGCACCGGCATGCGGT	Knock-in
MPS123_FOXL2_sgRNA_3 FWD	caccGCCGTCTGCACCGGCATGCGG	Knock-in
MPS124_FOXL2_sgRNA_3 REV	aaacCCGCATGCCGGTGCAGACGGC	Knock-in
MPS125_FOXL2_sgRNA_4 REV	aaacGCATGCGGTGGGCTCTCAGAC	Knock-in
MPS126_FOXL2_sgRNA_4 FWD	caccGTCTGAGAGCCCACCGCATGC	Knock-in

### Sheet: Illumina primers for barcodes
PCR1	Sequence
oAMP123_BC_Fwd	ACACTCTTTCCCTACACGACGCTCTTCCGATCTNNATACTCAGAAGATGTCACTCACC
oAMP124_BC_Rev	GAGTTCAGACGTGTGCTCTTCCGATCTNNNCATTCATAGTTCTTGCTCAGTGG
PCR2 fwd (Illumina indexing)	Sequence
i501	AATGATACGGCGACCACCGAGATCTACACTATAGCCTACACTCTTTCCCTACACGACGCTCTTCCGATCT
i502	AATGATACGGCGACCACCGAGATCTACACATAGAGGCACACTCTTTCCCTACACGACGCTCTTCCGATCT
i503	AATGATACGGCGACCACCGAGATCTACACCCTATCCTACACTCTTTCCCTACACGACGCTCTTCCGATCT
i504	AATGATACGGCGACCACCGAGATCTACACGGCTCTGAACACTCTTTCCCTACACGACGCTCTTCCGATCT
i505	AATGATACGGCGACCACCGAGATCTACACAGGCGAAGACACTCTTTCCCTACACGACGCTCTTCCGATCT
i506	AATGATACGGCGACCACCGAGATCTACACTAATCTTAACACTCTTTCCCTACACGACGCTCTTCCGATCT
i507	AATGATACGGCGACCACCGAGATCTACACCAGGACGTACACTCTTTCCCTACACGACGCTCTTCCGATCT
i508	AATGATACGGCGACCACCGAGATCTACACGTACTGACACACTCTTTCCCTACACGACGCTCTTCCGATCT
PCR2 rev (Illumina indexing)	Sequence
PCR2_R01	CAAGCAGAAGACGGCATACGAGATCCGTGAGAGTGACTGGAGTTCAGACGTGTGCTCTTC
PCR2_R02	CAAGCAGAAGACGGCATACGAGATCATCAAGTGTGACTGGAGTTCAGACGTGTGCTCTTC
PCR2_R03	CAAGCAGAAGACGGCATACGAGATAAGACGGAGTGACTGGAGTTCAGACGTGTGCTCTTC
PCR2_R04	CAAGCAGAAGACGGCATACGAGATCGAACTTAGTGACTGGAGTTCAGACGTGTGCTCTTC
PCR2_R05	CAAGCAGAAGACGGCATACGAGATGATAGACAGTGACTGGAGTTCAGACGTGTGCTCTTC
PCR2_R06	CAAGCAGAAGACGGCATACGAGATGGTGCGAAGTGACTGGAGTTCAGACGTGTGCTCTTC
PCR2_R07	CAAGCAGAAGACGGCATACGAGATCACCTTACGTGACTGGAGTTCAGACGTGTGCTCTTC
PCR2_R08	CAAGCAGAAGACGGCATACGAGATCCTAATCCGTGACTGGAGTTCAGACGTGTGCTCTTC
PCR2_R09	CAAGCAGAAGACGGCATACGAGATAACGTGATGTGACTGGAGTTCAGACGTGTGCTCTTC
PCR2_R10	CAAGCAGAAGACGGCATACGAGATAGTACAAGGTGACTGGAGTTCAGACGTGTGCTCTTC
PCR2_R11	CAAGCAGAAGACGGCATACGAGATAACCGAGAGTGACTGGAGTTCAGACGTGTGCTCTTC
PCR2_R12	CAAGCAGAAGACGGCATACGAGATAACGCTTAGTGACTGGAGTTCAGACGTGTGCTCTTC
PCR2_R13	CAAGCAGAAGACGGCATACGAGATAAGGTACAGTGACTGGAGTTCAGACGTGTGCTCTTC
PCR2_R14	CAAGCAGAAGACGGCATACGAGATACAGCAGAGTGACTGGAGTTCAGACGTGTGCTCTTC
PCR2_R15	CAAGCAGAAGACGGCATACGAGATACCTCCAAGTGACTGGAGTTCAGACGTGTGCTCTTC
PCR2_R16	CAAGCAGAAGACGGCATACGAGATACGTATCAGTGACTGGAGTTCAGACGTGTGCTCTTC
PCR2_R17	CAAGCAGAAGACGGCATACGAGATACTATGCAGTGACTGGAGTTCAGACGTGTGCTCTTC
PCR2_R18	CAAGCAGAAGACGGCATACGAGATAGAGTCAAGTGACTGGAGTTCAGACGTGTGCTCTTC
PCR2_R19	CAAGCAGAAGACGGCATACGAGATAGCAGGAAGTGACTGGAGTTCAGACGTGTGCTCTTC
PCR2_R20	CAAGCAGAAGACGGCATACGAGATCAACCACAGTGACTGGAGTTCAGACGTGTGCTCTTC
PCR2_R21	CAAGCAGAAGACGGCATACGAGATCAAGACTAGTGACTGGAGTTCAGACGTGTGCTCTTC
PCR2_R22	CAAGCAGAAGACGGCATACGAGATCAATGGAAGTGACTGGAGTTCAGACGTGTGCTCTTC
PCR2_R23	CAAGCAGAAGACGGCATACGAGATCACTTCGAGTGACTGGAGTTCAGACGTGTGCTCTTC
PCR2_R24	CAAGCAGAAGACGGCATACGAGATCAGCGTTAGTGACTGGAGTTCAGACGTGTGCTCTTC

### Sheet: qPCR
ID	Target	Fwd	Rev
CK107/108	RPP30	AGATTTGGACCTGCGAGCG	GAGCGGCTGTCTCCACAAGT
qMPS001	GAPDH	GGTGACCAGGCGCCCAATACGA	CGCTTCGCTCTCTGCTCCTCCTGT
qMPS008	AMHR2	GCCTACAGCACGACCACATT	GGGTCAAGTAGTGGCACAGG
qMPS015	Tet3G	GAGCGTACAGTGCGTTCTCC	CGGGGCTAAAGTGCATCTCG
qMPS010	RUNX1	GCATTTTCAGGAGGAAGCGA	CGTGGACGTCTCTAGAAGGA
qMPS027	WT1	GCCAGGATGTTTCCTAACGC	CGAAGGTGACCGTGCTGTAA
qMPS031	NR5A1	ACCGGCAGGAGTTTGTCTG	CCAGGATGTGGTTATTCAGGAAC
qMPS051	TCF21	ACCCGGTCAACCTGACGTG	CCAGACTCGCACCTCCAAGG
qMPS052	RUNX2	CACAAGTGCGGTGCAAACTT	TGCTTGCAGCCTTAAATGACT
