## Supplement 3: GO Enrichment for "Directed Differentiation of Human iPSCs to Functional Ovarian Granulosa-Like Cells via Transcription Factor Overexpression": FOXL2_3-fold_upregulated_GOs_biological_process.csv

	number_in_list	fold_enrichment	fdr	expected	number_in_reference	pValue	plus_minus	id	label
0	148	1.3929699899795935	0.04390531241423795	106.24780222448881	6472	2.8015130432770515e-06	+	GO:0032501	multicellular organismal process
1	121	1.4656230549205143	0.031249900633897387	82.55874496090145	5029	3.987991402998646e-06	+	GO:0048856	anatomical structure development
2	26	2.813089219838776	0.021019086794377247	9.242508135412113	563	4.023561790654144e-06	+	GO:0044057	regulation of system process
3	95	1.5560228858365248	0.02634149677883555	61.05308659964058	3719	6.7231997904123404e-06	+	GO:0048731	system development
4	63	1.7563362354948344	0.03742461757793043	35.87012482393511	2185	1.1939962218584238e-05	+	GO:0009653	anatomical structure morphogenesis
