## Supplement 3: GO Enrichment for "Directed Differentiation of Human iPSCs to Functional Ovarian Granulosa-Like Cells via Transcription Factor Overexpression": NOTFS_3-fold_downregulated_GOs_biological_process.csv

	number_in_list	fold_enrichment	fdr	expected	number_in_reference	pValue	plus_minus	id	label
0	27	2.661351014936806	0.004428002112485059	10.145223177424839	3730	2.825422481167087e-07	+	GO:0065008	regulation of biological quality
1	9	7.785756302521009	0.018263633851169823	1.1559570644518917	425	2.3307342842227953e-06	+	GO:0042391	regulation of membrane potential
2	5	19.148995535714285	0.04152160663775144	0.26111030161736853	96	7.948240168022864e-06	+	GO:0060078	regulation of postsynaptic membrane potential
4	8	7.316631130063966	0.043711307740862335	1.0933993880227306	402	1.39456699020107e-05	+	GO:0098916	anterograde trans-synaptic signaling
5	8	7.003061224489796	0.049621974114134076	1.142357569575987	420	1.8997692999285633e-05	+	GO:0099537	trans-synaptic signaling
