## Supplement 3: GO Enrichment for "Directed Differentiation of Human iPSCs to Functional Ovarian Granulosa-Like Cells via Transcription Factor Overexpression": NR5A1_3-fold_upregulated_GOs_biological_process.csv

	number_in_list	fold_enrichment	fdr	expected	number_in_reference	pValue	plus_minus	id	label
0	55	2.489737811246084	1.8685682576656234e-06	22.09067948904755	2599	1.1922972547636698e-10	+	GO:0070887	cellular response to chemical stimulus
1	62	2.2945544420976947	1.1740257636002855e-06	27.02049638156297	3179	1.498246252680303e-10	+	GO:0048513	animal organ development
2	79	1.8481731670596255	1.5265771029878063e-05	42.74491233182768	5029	2.9222379459950353e-09	+	GO:0048856	anatomical structure development
3	44	2.5703390551851326	1.8422670889823067e-05	17.118364175044928	2014	4.702059951460711e-09	+	GO:0071310	cellular response to organic substance
4	84	1.7771479949649347	1.7299478335376467e-05	47.26674437806595	5561	5.5192312198112765e-09	+	GO:0032502	developmental process
5	63	1.993019628932509	5.0442421006049476e-05	31.610325902180772	3719	1.9311799772606998e-08	+	GO:0048731	system development
6	27	3.2151706188548297	0.0002526408279927637	8.397688085871096	988	1.1284365721984085e-07	+	GO:0009887	animal organ morphogenesis
7	49	2.148684308609765	0.00039661719374926076	22.804652970032542	2683	2.024590065080453e-07	+	GO:0010033	response to organic substance
8	64	1.866094530005311	0.0004484735549673026	34.29622614017193	4035	2.5754606908535753e-07	+	GO:0042221	response to chemical
9	64	1.8236113898211257	0.0008756750077961445	35.095196464131334	4129	5.587512811358758e-07	+	GO:0007275	multicellular organism development
10	35	2.4761274804570053	0.0013043381875273094	14.134974986643353	1663	9.155002592394336e-07	+	GO:0042127	regulation of cell population proliferation
11	35	2.440901007705987	0.0014232059264411587	14.338967409781922	1687	1.0897442009503512e-06	+	GO:0009888	tissue development
12	101	1.4677364483342743	0.001390466276368766	68.81344407207733	8096	1.1533985191930804e-06	+	GO:0050896	response to stimulus
13	86	1.5616642779970455	0.00184794353185548	55.069454563116224	6479	1.6507918227397091e-06	+	GO:0051716	cellular response to stimulus
14	12	5.739094076655053	0.0021418177493058247	2.0909223371703334	246	2.0499787033937833e-06	+	GO:0003007	heart morphogenesis
15	29	2.5519008441072764	0.0036584678905345015	11.364077905677789	1337	3.7350361312246057e-06	+	GO:0009719	response to endogenous stimulus
16	25	2.7284654121388816	0.00574848845300887	9.16265967264073	1078	6.235598755816156e-06	+	GO:0071495	cellular response to endogenous stimulus
17	5	21.787301587301588	0.005855183758866556	0.2294914760308903	27	6.724943061485325e-06	+	GO:0030325	adrenal gland development
18	53	1.8243199866254285	0.007249598452330397	29.05192092865122	3418	8.789074182891624e-06	+	GO:0030154	cell differentiation
19	53	1.812652823920266	0.007517722628198618	29.23891398319491	3440	9.593826733280524e-06	+	GO:0048869	cellular developmental process
20	49	1.8723351737577134	0.007426641449285888	26.170527951818933	3079	9.951472079824124e-06	+	GO:0065009	regulation of molecular function
21	83	1.5088177644358116	0.008916092603039428	55.00995677303414	6472	1.2516209626522934e-05	+	GO:0032501	multicellular organismal process
22	38	2.046111801242236	0.013859900259800426	18.571810189907232	2185	2.034058869164177e-05	+	GO:0009653	anatomical structure morphogenesis
23	17	3.289595864661654	0.014892071555813187	5.1678080528437516	608	2.2805622596957407e-05	+	GO:0007167	enzyme-linked receptor protein signaling pathway
24	20	2.894254085397997	0.01599749619924677	6.91024333381903	813	2.5519232068732084e-05	+	GO:0033993	response to lipid
25	44	1.9024854307765	0.015571073587863478	23.12764097333528	2721	2.5832562103397807e-05	+	GO:0051239	regulation of multicellular organismal process
26	27	2.4174951076320936	0.017297446081988205	11.168585166836662	1314	2.9800347384742316e-05	+	GO:0051094	positive regulation of developmental process
27	7	8.403673469387755	0.017042664335438242	0.8329690611491574	98	3.0448864305275066e-05	+	GO:0019218	regulation of steroid metabolic process
28	23	2.5673461642721604	0.02087649271807358	8.958667249502161	1054	3.8630569730993734e-05	+	GO:0060429	epithelium development
29	9	5.662368220015279	0.023137256524146887	1.5894409636213513	187	4.429030728205759e-05	+	GO:0007178	transmembrane receptor protein serine/threonine kinase signaling pathway
30	50	1.753374494358101	0.025884455361799782	28.516440817912475	3355	5.120074758906287e-05	+	GO:0023051	regulation of signaling
31	13	3.7671639690358902	0.028656503613483528	3.4508718247607946	406	5.851251375902711e-05	+	GO:0048732	gland development
32	20	2.7234126984126985	0.02780376155298825	7.343727232988489	864	5.854543971724172e-05	+	GO:0035295	tube development
33	17	3.0031145431145427	0.03172221654731777	5.660789742095294	666	6.882053104956638e-05	+	GO:0035239	tube morphogenesis
34	15	3.2802442910249603	0.03249213790005765	4.572830152022925	538	7.256411603509557e-05	+	GO:0007507	heart development
35	16	3.1114427390791026	0.033071572029187805	5.142308999951431	605	7.596838904101334e-05	+	GO:0030855	epithelial cell differentiation
36	7	7.099655172413794	0.0354516421673989	0.9859633785030841	116	8.36977258929147e-05	+	GO:0006694	steroid biosynthetic process
37	49	1.7249910233393178	0.03462641011651802	28.40594492204575	3342	8.395888108905595e-05	+	GO:0010646	regulation of cell communication
38	4	19.608571428571427	0.0342457278944065	0.20399242313856916	24	8.522099208026119e-05	+	GO:0006833	water transport
39	20	2.6438523274478327	0.03410032298254233	7.564719024721939	890	8.703502547866853e-05	+	GO:0072359	circulatory system development
40	8	5.8825714285714295	0.0350823624438777	1.3599494875904607	160	9.178004467834261e-05	+	GO:0015850	organic hydroxy compound transport
41	14	3.3821765913757695	0.03467643220766686	4.139346252853466	487	9.293071418593723e-05	+	GO:0070848	response to growth factor
42	15	3.1345851306774932	0.04314448772830749	4.785322259458934	563	0.00011837755055622909	+	GO:0044057	regulation of system process
43	20	2.5772492567673293	0.04341318842339321	7.760211763563067	913	0.00012188490879462106	+	GO:0048646	anatomical structure formation involved in morphogenesis
44	28	2.1615748031496063	0.042568420900177324	12.95351886929914	1524	0.00012222938619882464	+	GO:1901700	response to oxygen-containing compound
45	19	2.6298554621848744	0.0480625128118128	7.224731652824323	850	0.0001410716940622377	+	GO:0014070	response to organic cyclic compound
46	9	4.813012987012987	0.04860337849406386	1.8699305454368838	220	0.0001457605148813809	+	GO:0008406	gonad development
47	17	2.813044002411091	0.048480221234239	6.04327553548011	711	0.00014848459796091578	+	GO:0008285	negative regulation of cell population proliferation
48	7	6.4340625	0.04795010754190198	1.0879595900723689	128	0.00014992057615832038	+	GO:0035270	endocrine system development
49	6	7.9315569823434995	0.04818728546464593	0.7564719024721939	89	0.00015373687297296428	+	GO:0007179	transforming growth factor beta receptor signaling pathway
51	23	2.371588831851759	0.04948485417181008	9.698139783379474	1141	0.00016419170603203958	+	GO:0044092	negative regulation of molecular function
52	55	1.6173028171528547	0.04916819071949902	34.00723687405896	4001	0.00016627833768079685	+	GO:0048583	regulation of response to stimulus
53	19	2.5902400264856813	0.04952118267091892	7.335227548691049	863	0.00017063194641587682	+	GO:0045597	positive regulation of cell differentiation
54	9	4.7060571428571425	0.048840048046416784	1.9124289669240857	225	0.0001714013937310441	+	GO:0045137	development of primary sexual characteristics
