## Supplement 3: GO Enrichment for "Directed Differentiation of Human iPSCs to Functional Ovarian Granulosa-Like Cells via Transcription Factor Overexpression": RUNX1_3-fold_upregulated_GOs_biological_process.csv

	number_in_list	fold_enrichment	fdr	expected	number_in_reference	pValue	plus_minus	id	label
0	53	2.9401762138276664	1.8775420652746435e-08	18.026130458011558	1687	1.1980232677862708e-12	+	GO:0009888	tissue development
1	76	2.237358803511682	2.9918307008060675e-08	33.968624022536304	3179	3.818058576832654e-12	+	GO:0048513	animal organ development
2	68	2.33879923824797	6.020198742793327e-08	29.07474865219292	2721	1.1524117042100549e-11	+	GO:0051239	regulation of multicellular organismal process
3	34	3.682796717171717	3.903475996083732e-07	9.232114235756958	864	9.962930056364807e-11	+	GO:0035295	tube development
4	113	1.6906889034227166	3.967074829316673e-07	66.83666035261547	6255	1.2656568495778054e-10	+	GO:0048518	positive regulation of biological process
5	96	1.7864965021059673	1.7985553749253512e-06	53.73646121715479	5029	6.88574033279231e-10	+	GO:0048856	anatomical structure development
6	35	3.3153064041221936	1.7327449595378217e-06	10.55709359366652	988	7.739417251636519e-10	+	GO:0009887	animal organ morphogenesis
7	33	3.4700561797752805	1.6401490467512367e-06	9.509932488221867	890	8.372379003324333e-10	+	GO:0072359	circulatory system development
8	56	2.3985521115040567	1.516860126988578e-06	23.347418524454806	2185	8.710911908433641e-10	+	GO:0009653	anatomical structure morphogenesis
9	78	1.962822361827471	1.725210214229836e-06	39.7386954198844	3719	1.1008232607387928e-09	+	GO:0048731	system development
10	36	3.1964981887183024	1.5756106401910534e-06	11.262324542231289	1054	1.1059033334674316e-09	+	GO:0060429	epithelium development
11	56	2.368204411945939	1.45304470602708e-06	23.64660741172471	2213	1.1125916585199693e-09	+	GO:0048584	positive regulation of response to stimulus
12	33	3.38263964950712	1.8720876887802224e-06	9.755694788479284	913	1.5529058163695055e-09	+	GO:0048646	anatomical structure formation involved in morphogenesis
13	61	2.1965248871943754	2.976597324354839e-06	27.771139929088346	2599	2.65903283186369e-09	+	GO:0070887	cellular response to chemical stimulus
14	40	2.848899958488999	3.0307317167185985e-06	14.040507066880375	1314	2.900776911101262e-09	+	GO:0051094	positive regulation of developmental process
15	43	2.69900310956649	3.155460638919835e-06	15.931808247122248	1491	3.221501417988601e-09	+	GO:0051240	positive regulation of multicellular organismal process
16	27	3.794041769041769	5.143946683140512e-06	7.116421390062655	666	5.579829863028886e-09	+	GO:0035239	tube morphogenesis
17	34	3.1195454545454546	5.385207088477536e-06	10.899023750546409	1020	6.1851536238256536e-09	+	GO:0051241	negative regulation of multicellular organismal process
18	58	2.2038201749529396	6.339108150158331e-06	26.31793676234883	2463	7.685238313744786e-09	+	GO:0050793	regulation of developmental process
19	25	3.992592305305616	6.398655534218587e-06	6.261595997862936	586	8.165716608242199e-09	+	GO:0048598	embryonic morphogenesis
20	51	2.369863230116458	6.30128878652362e-06	21.520229248627906	2014	8.443533978879278e-09	+	GO:0071310	cellular response to organic substance
21	61	2.1277555653440854	6.312509120981168e-06	28.668706590898054	2683	8.861357877844927e-09	+	GO:0010033	response to organic substance
22	102	1.6630329426670891	6.428781945077782e-06	61.333721890329784	5740	9.434787183307108e-09	+	GO:0048522	positive regulation of cellular process
23	81	1.8359155859882426	6.34885476529122e-06	44.119675554907964	4129	9.722595352666492e-09	+	GO:0007275	multicellular organism development
24	25	3.867205108940646	9.379153471080082e-06	6.46461702851037	605	1.4961640937787266e-08	+	GO:0030855	epithelial cell differentiation
25	71	1.9440116495558275	9.748248059744943e-06	36.52241488173296	3418	1.617243807767793e-08	+	GO:0030154	cell differentiation
26	99	1.666076245279626	9.808558395722476e-06	59.42105007528291	5561	1.689835864500427e-08	+	GO:0032502	developmental process
27	71	1.9315790169133193	1.0432341577448795e-05	36.757491864587884	3440	1.8638690924487383e-08	+	GO:0048869	cellular developmental process
28	128	1.4796263025512035	1.1451611374209978e-05	86.5083296906115	8096	2.1190449837422754e-08	+	GO:0050896	response to stimulus
29	39	2.6916432019308125	1.1185910892900147e-05	14.489290397785226	1356	2.141253999406613e-08	+	GO:2000026	regulation of multicellular organismal development
30	78	1.824477971416237	1.504337193173825e-05	42.75195492738841	4001	2.9756542233530232e-08	+	GO:0048583	regulation of response to stimulus
31	44	2.4761274804570057	1.5255191146646373e-05	17.769682840351642	1663	3.11489354704367e-08	+	GO:0042127	regulation of cell population proliferation
32	33	2.9581896551724136	1.733815159652905e-05	11.155471368206324	1044	3.650835902791339e-08	+	GO:0009790	embryo development
33	51	2.266336441336441	1.6957126449420884e-05	22.503278449657586	2106	3.67880487034399e-08	+	GO:0007166	cell surface receptor signaling pathway
34	22	4.044990176817289	2.4493581242065445e-05	5.438826557870708	509	5.4701081130186996e-08	+	GO:0001501	skeletal system development
35	17	5.11565331774335	3.621762626010284e-05	3.323133712176405	311	8.319515986241081e-08	+	GO:0090287	regulation of cellular response to growth factor stimulus
36	41	2.509510077888103	3.698927692848928e-05	16.337850308417114	1529	8.732792536715822e-08	+	GO:0009967	positive regulation of signal transduction
37	43	2.3769720238414864	4.956340478822145e-05	18.090242362426537	1693	1.2017670890456962e-07	+	GO:0010647	positive regulation of cell communication
38	43	2.3699726951493734	5.209004446887069e-05	18.14366894943902	1698	1.2962683347919582e-07	+	GO:0023056	positive regulation of signaling
39	22	3.8269516728624535	5.4002806655900634e-05	5.7487007625431055	538	1.3783258462455497e-07	+	GO:0007507	heart development
40	107	1.5472405607371613	6.32958924665613e-05	69.15537422895721	6472	1.6559032613125406e-07	+	GO:0032501	multicellular organismal process
41	10	9.648078725398312	7.627725062346926e-05	1.0364757880421585	97	2.0441835925125758e-07	+	GO:0071773	cellular response to BMP stimulus
42	10	9.648078725398312	7.450336107408625e-05	1.0364757880421585	97	2.0441835925125758e-07	+	GO:0071772	response to BMP
43	53	2.0884535885167463	7.83375154704678e-05	25.377628830929137	2375	2.1993687344950123e-07	+	GO:0002376	immune system process
44	21	3.8687276306370793	7.903723529688848e-05	5.428141240468212	508	2.2694458833333215e-07	+	GO:0001568	blood vessel development
45	92	1.6282045110713794	8.06678190689705e-05	56.50395842440138	5288	2.3677384361744788e-07	+	GO:0048519	negative regulation of biological process
46	22	3.6766071428571427	8.889636392817611e-05	5.9837777453980285	560	2.6659833490456084e-07	+	GO:0048729	tissue morphogenesis
47	21	3.7081389365351627	0.00014446854757564067	5.663218223323134	530	4.4247640911375396e-07	+	GO:0001944	vasculature development
48	15	5.142107892107893	0.00014772147128341381	2.9170916508815385	273	4.618652432929605e-07	+	GO:0090092	regulation of transmembrane receptor protein serine/threonine kinase signaling pathway
49	66	1.8482046678635546	0.00015512284568819913	35.71033075914323	3342	4.949044336657705e-07	+	GO:0010646	regulation of cell communication
50	66	1.8410432190760062	0.0001605850532722114	35.84923988537568	3355	5.225777001584215e-07	+	GO:0023051	regulation of signaling
51	15	5.031524926686217	0.0001807555687746343	2.9812035552965175	279	5.99750483427832e-07	+	GO:0001503	ossification
52	29	2.8300360223717886	0.00019224391428373047	10.247219388994123	959	6.501357489176695e-07	+	GO:0002684	positive regulation of immune system process
53	19	3.9252558699578564	0.00020672252125057396	4.840448783330905	453	7.122904637270925e-07	+	GO:0002009	morphogenesis of an epithelium
54	19	3.727758719268153	0.0004241989982042031	5.09689640099082	477	1.488702456689074e-06	+	GO:0001819	positive regulation of cytokine production
55	27	2.8138438955254097	0.000509627568332109	9.595415027441838	898	1.8210275540197871e-06	+	GO:0051093	negative regulation of developmental process
56	13	5.289664031620553	0.0005599930577639836	2.45762300257419	230	2.036728196308516e-06	+	GO:0048705	skeletal system morphogenesis
57	15	4.513811750950015	0.00058794062453817	3.323133712176405	311	2.175890519602722e-06	+	GO:0060562	epithelial tube morphogenesis
58	73	1.6931361946603583	0.0005911114944687262	43.11525571907329	4035	2.2253431708559753e-06	+	GO:0042221	response to chemical
59	11	6.394099378881988	0.0005967617202742681	1.720336101801933	161	2.284692650360904e-06	+	GO:0051216	cartilage development
60	38	2.268036873840445	0.0006601704188103412	16.75457768711448	1568	2.5695760303363204e-06	+	GO:0045595	regulation of cell differentiation
61	33	2.4687050359712233	0.0006903951740711022	13.367332070523094	1251	2.7312723833849116e-06	+	GO:0045944	positive regulation of transcription by RNA polymerase II
62	26	2.8195196460549874	0.0006897380765854569	9.221428918354462	863	2.7726836922462857e-06	+	GO:0045597	positive regulation of cell differentiation
63	18	3.718663455749548	0.000718454451016624	4.840448783330905	453	2.933964067449205e-06	+	GO:0007389	pattern specification process
64	18	3.718663455749548	0.0007074013056163682	4.840448783330905	453	2.933964067449205e-06	+	GO:0048568	embryonic organ development
65	18	3.686114979112791	0.0007837971619007243	4.883190052940891	457	3.3008303142832955e-06	+	GO:0071363	cellular response to growth factor stimulus
66	26	2.787222742892846	0.0007940368746885631	9.328282092379425	873	3.394619104398528e-06	+	GO:0016477	cell migration
67	21	3.2324237440191386	0.0008361194942512328	6.496672980717859	608	3.627879377812904e-06	+	GO:0007167	enzyme-linked receptor protein signaling pathway
68	58	1.8245408708938122	0.0010541793473357317	31.788819272427023	2975	4.64129498252715e-06	+	GO:0009966	regulation of signal transduction
69	102	1.4733460550870647	0.001165965823896662	69.23017145077468	6479	5.2078616432341974e-06	+	GO:0051716	cellular response to stimulus
70	12	5.223424947145878	0.0012638629011087915	2.2973432415367427	215	5.725769906758818e-06	+	GO:0061448	connective tissue development
71	38	2.214372240461904	0.0013724643863478037	17.160619748409346	1606	6.305349401291594e-06	+	GO:0006955	immune response
72	14	4.352854122621564	0.0015256240312529177	3.21628053815144	301	7.106339604483346e-06	+	GO:0048562	embryonic organ morphogenesis
73	18	3.4590442411797646	0.0016240299456806411	5.203749575015785	487	7.66833945765489e-06	+	GO:0070848	response to growth factor
74	10	6.239090909090909	0.0016999421200636386	1.6027976103744717	150	8.13525134027392e-06	+	GO:0035148	tube formation
75	9	7.137942989214175	0.001740339632255492	1.2608674534945845	118	8.439625577553431e-06	+	GO:0090100	positive regulation of transmembrane receptor protein serine/threonine kinase signaling pathway
76	21	3.0517292490118577	0.0017319258434591713	6.881344407207732	644	8.509334478455601e-06	+	GO:0043009	chordate embryonic development
77	6	13.695565410199556	0.001959682483718055	0.4380980135023556	41	9.753396741322632e-06	+	GO:0010712	regulation of collagen metabolic process
78	26	2.6220317398119124	0.0019349726082246946	9.915974549516731	928	9.753881830637498e-06	+	GO:0022603	regulation of anatomical structure morphogenesis
79	68	1.6676815323041738	0.0021768759577700816	40.77517120792656	3816	1.1112179467943244e-05	+	GO:0009893	positive regulation of metabolic process
80	26	2.5940783097499516	0.0022638816680617293	10.022827723541697	938	1.1700766661115368e-05	+	GO:0050776	regulation of immune response
81	21	2.955358851674641	0.0025954851417841333	7.105736072660159	665	1.3580256612193653e-05	+	GO:0009792	embryo development ending in birth or egg hatching
82	21	2.950921375921376	0.0026205779091295076	7.116421390062655	666	1.3878762535588891e-05	+	GO:0048534	hematopoietic or lymphoid organ development
83	58	1.7629129882783667	0.0029234906128749673	32.90009228228666	3079	1.5669551523832136e-05	+	GO:0065009	regulation of molecular function
84	18	3.2583260066819064	0.003075200781229762	5.524309097090679	517	1.667892205235642e-05	+	GO:0043068	positive regulation of programmed cell death
85	9	6.479055944055943	0.0031878993597441005	1.3890912623245424	130	1.7493577395226686e-05	+	GO:0072006	nephron development
86	16	3.5567264089829416	0.0032343846675345267	4.498518626451017	421	1.795504505331188e-05	+	GO:0048514	blood vessel morphogenesis
87	16	3.5567264089829416	0.0031976302963125434	4.498518626451017	421	1.795504505331188e-05	+	GO:0046649	lymphocyte activation
88	22	2.7936227951153323	0.0034328158880522026	7.875078925639905	737	1.9494679303001918e-05	+	GO:0001817	regulation of cytokine production
89	63	1.6811921611322809	0.003519562661240508	37.47340813055515	3507	2.021188358292788e-05	+	GO:0010604	positive regulation of macromolecule metabolic process
90	35	2.1836818181818183	0.0035615907554290174	16.027976103744717	1500	2.0680497622769307e-05	+	GO:0002682	regulation of immune system process
91	12	4.565188470066519	0.0035292865134659043	2.6285880810141338	246	2.0718118889667124e-05	+	GO:0003007	heart morphogenesis
92	8	7.412781278127812	0.003521520318653361	1.0792170576521445	101	2.089723006857852e-05	+	GO:0060349	bone morphogenesis
93	19	3.0710551106924164	0.003564740511223719	6.186798776045461	579	2.1381164373087645e-05	+	GO:0010942	positive regulation of cell death
94	10	5.537654653039269	0.0035728034077668258	1.8058186410219048	169	2.1657498962343573e-05	+	GO:0010594	regulation of endothelial cell migration
95	8	7.268843777581641	0.0038938646841673694	1.1005876924571374	103	2.385215733027485e-05	+	GO:0030510	regulation of BMP signaling pathway
96	80	1.5383006145282703	0.004807190447837151	52.00543979795036	4867	2.975353965289712e-05	+	GO:0048523	negative regulation of cellular process
97	13	4.0419359710057385	0.005095080377425058	3.21628053815144	301	3.186050771998824e-05	+	GO:0072001	renal system development
98	42	1.9420095220984546	0.005327276577559905	21.627082422652876	2024	3.365239798228883e-05	+	GO:0031328	positive regulation of cellular biosynthetic process
99	21	2.768047375160051	0.005420133693705653	7.5865753557725	710	3.4584824487657305e-05	+	GO:0002520	immune system development
100	21	2.76415420023015	0.005473796907951139	7.597260673174996	711	3.527651146650492e-05	+	GO:0008285	negative regulation of cell population proliferation
101	6	10.59468267581475	0.005658628588535028	0.5663218223323134	53	3.682874655631526e-05	+	GO:0010596	negative regulation of endothelial cell migration
102	37	2.041683640651801	0.005671049554484837	18.12229831463403	1696	3.7271446153135415e-05	+	GO:1903508	positive regulation of nucleic acid-templated transcription
103	37	2.041683640651801	0.00561652023184556	18.12229831463403	1696	3.7271446153135415e-05	+	GO:0045893	positive regulation of transcription, DNA-templated
104	7	8.188806818181819	0.005714975725520607	0.8548253921997182	80	3.8289462173281246e-05	+	GO:0002065	columnar/cuboidal epithelial cell differentiation
105	37	2.034486166007905	0.005795783511677657	18.18641021904901	1702	3.9200679698687576e-05	+	GO:1902680	positive regulation of RNA biosynthetic process
106	79	1.5338843832516031	0.005842969848971785	51.503229880033025	4820	3.989266040326576e-05	+	GO:0007165	signal transduction
107	8	6.68474025974026	0.0060733261104177145	1.1967555490796056	112	4.1852936442388536e-05	+	GO:0032526	response to retinoic acid
108	14	3.680362614913177	0.006103256552192732	3.803972995288746	356	4.24486322223716e-05	+	GO:1903037	regulation of leukocyte cell-cell adhesion
109	7	7.989079822616408	0.006318849390301859	0.8761960270047112	82	4.435129102432392e-05	+	GO:0001656	metanephros development
110	7	7.989079822616408	0.0062619228192180585	0.8761960270047112	82	4.435129102432392e-05	+	GO:0030509	BMP signaling pathway
111	7	7.989079822616408	0.006206012794046469	0.8761960270047112	82	4.435129102432392e-05	+	GO:0061326	renal tubule development
112	9	5.652867602196461	0.006679270472161577	1.5921122929719753	149	4.815961991795931e-05	+	GO:0016331	morphogenesis of embryonic epithelium
113	10	5.00461837627613	0.006741731564968294	1.9981543542668416	187	4.904016069463921e-05	+	GO:0007178	transmembrane receptor protein serine/threonine kinase signaling pathway
114	155	1.2361215478173297	0.0067286835645751645	125.39219971829617	11735	4.937459226174987e-05	+	GO:0050789	regulation of biological process
115	27	2.3439998313374937	0.00678739061556164	11.518772159891205	1078	5.0238470610333725e-05	+	GO:0071495	cellular response to endogenous stimulus
116	11	4.5151315789473685	0.00676091874553251	2.436252367769197	228	5.047393397315618e-05	+	GO:0010632	regulation of epithelial cell migration
117	14	3.6093914350112697	0.00690127578901731	3.8787702171062217	363	5.1962132663606596e-05	+	GO:0002521	leukocyte differentiation
118	14	3.5798062593144557	0.007451345699962057	3.9108261693137116	366	5.657925844151893e-05	+	GO:0050863	regulation of T cell activation
119	42	1.9062207918173002	0.00825114012745288	22.033124483947738	2062	6.317871460530536e-05	+	GO:0009891	positive regulation of biosynthetic process
120	16	3.179154603358425	0.008512626928437749	5.032784496575841	471	6.572408488648339e-05	+	GO:0022407	regulation of cell-cell adhesion
121	26	2.357795983086681	0.008523570626330437	11.027247559376367	1032	6.6352451276947e-05	+	GO:0051674	localization of cell
122	26	2.357795983086681	0.008454273304165148	11.027247559376367	1032	6.6352451276947e-05	+	GO:0048870	cell motility
123	59	1.6586348616838253	0.008546626274141052	35.57142163291078	3329	6.762261727880873e-05	+	GO:0031325	positive regulation of cellular metabolic process
124	5	12.99810606060606	0.008697438152479269	0.38467142648987324	36	6.93708377399125e-05	+	GO:0032965	regulation of collagen biosynthetic process
125	27	2.2805341319330488	0.009219186245097478	11.8393316819661	1108	7.412056322628141e-05	+	GO:0001932	regulation of protein phosphorylation
126	26	2.324016671008075	0.00981922323026703	11.187527320413812	1047	7.957129595737065e-05	+	GO:0051130	positive regulation of cellular component organization
127	17	2.9905416951469586	0.009837554191410436	5.6845888581281265	532	8.034755848012607e-05	+	GO:0045321	leukocyte activation
128	100	1.3926542207792207	0.010804489917274344	71.80533294477634	6720	8.893435421952466e-05	+	GO:0019222	regulation of metabolic process
129	15	3.234551738583997	0.01116097762692058	4.637427752683472	434	9.258085065720236e-05	+	GO:0051090	regulation of DNA-binding transcription factor activity
130	11	4.201836734693878	0.011174352296163486	2.617902763611637	245	9.340480798860495e-05	+	GO:0045165	cell fate commitment
131	8	5.895204008589835	0.01144255135203224	1.357035310117053	127	9.63767724903175e-05	+	GO:0001838	embryonic epithelial tube formation
132	18	2.8264338010982306	0.011674592514729012	6.368449171887901	596	9.907611054485444e-05	+	GO:0050778	positive regulation of immune response
133	56	1.6679937503616686	0.011671288405155118	33.57326727864394	3142	9.979279264234213e-05	+	GO:0051173	positive regulation of nitrogen compound metabolic process
134	12	3.8460149439601494	0.011729999514766973	3.1201126815289717	292	0.00010104325768845976	+	GO:0001822	kidney development
135	8	5.849147727272728	0.011694368706076562	1.3677206275195493	128	0.00010148252578014372	+	GO:0048706	embryonic skeletal system development
136	13	3.5888576025744165	0.011642192019326897	3.6223225994463064	339	0.00010177260762173205	+	GO:0001655	urogenital system development
137	19	2.7188698915763134	0.011782613765690331	6.988197581232697	654	0.00010375195888624717	+	GO:0001775	cell activation
138	32	2.0639308314015414	0.01181663226783659	15.50439555102239	1451	0.00010480550569354811	+	GO:0006952	defense response
139	19	2.686013457841252	0.01353593645267714	7.07368012045267	662	0.00012091826846444613	+	GO:0045596	negative regulation of cell differentiation
140	81	1.468234641593154	0.013469025334317226	55.16829374908932	5163	0.00012117997525132266	+	GO:0023052	signaling
141	12	3.7559744603222867	0.013809005069509954	3.194909903346447	299	0.0001251198774802459	+	GO:1903131	mononuclear cell differentiation
142	20	2.5924200453286326	0.013927785160661304	7.714799164602457	722	0.00012708481865585545	+	GO:0050865	regulation of cell activation
143	10	4.4353726841878505	0.01388202909128792	2.254601971926757	211	0.00012755310037936834	+	GO:0050866	negative regulation of cell activation
144	6	8.257620320855615	0.014347509625383718	0.7266015833697606	68	0.000132745590587075	+	GO:0010633	negative regulation of epithelial cell migration
145	6	8.257620320855615	0.014249239011511226	0.7266015833697606	68	0.000132745590587075	+	GO:0061333	renal tubule morphogenesis
146	82	1.4572886096053586	0.014475280908065448	56.268881441546455	5266	0.00013577503148836273	+	GO:0007154	cell communication
147	8	5.587245590230665	0.014511660384410348	1.4318325319345282	134	0.00013704222415088894	+	GO:0001936	regulation of endothelial cell proliferation
148	33	2.026476377952756	0.014476255301030992	16.284423721404632	1524	0.00013763157477371222	+	GO:1901700	response to oxygen-containing compound
149	10	4.373194562446899	0.014880122346723796	2.2866579241342464	214	0.00014242077284383419	+	GO:0060348	bone development
150	6	8.13794466403162	0.014844795174992167	0.737286900772257	69	0.00014302986673199447	+	GO:0071300	cellular response to retinoic acid
151	8	5.545858585858586	0.01483304103908773	1.4425178493370248	135	0.00014386308307435776	+	GO:0072175	epithelial tube formation
152	18	2.730234271401208	0.015420943792292427	6.5928408373403276	617	0.00015054903013149193	+	GO:0030097	hemopoiesis
153	53	1.671185064935065	0.015542756718056201	31.714022050609547	2968	0.00015272999837804077	+	GO:0009892	negative regulation of metabolic process
154	11	3.9594230769230765	0.015585511660658177	2.7781825246490848	260	0.00015414460869078722	+	GO:0030098	lymphocyte differentiation
155	7	6.422593582887701	0.016124217092443688	1.0899023750546408	102	0.00016050139525403365	+	GO:0090288	negative regulation of cellular response to growth factor stimulus
156	7	6.422593582887701	0.016021515072746594	1.0899023750546408	102	0.00016050139525403365	+	GO:0050764	regulation of phagocytosis
157	7	6.360238305383936	0.016851509466825648	1.1005876924571374	103	0.00016989143030618	+	GO:0110148	biomineralization
158	33	1.9822528883183568	0.01741087807049633	16.647724513089514	1558	0.00017664175684079352	+	GO:0044419	biological process involved in interspecies interaction between organisms
159	3	35.09488636363636	0.01769633730329569	0.08548253921997183	8	0.00018066704750684728	+	GO:2000556	positive regulation of T-helper 1 cell cytokine production
160	3	35.09488636363636	0.017586422164765903	0.08548253921997183	8	0.00018066704750684728	+	GO:2000554	regulation of T-helper 1 cell cytokine production
161	11	3.8701127819548873	0.018039200033738108	2.8422944290640633	266	0.00018646952561674154	+	GO:1903039	positive regulation of leukocyte cell-cell adhesion
162	23	2.36536963036963	0.018054123036938447	9.723638836271796	910	0.0001877757819691786	+	GO:0051050	positive regulation of transport
163	37	1.894253530932962	0.01801111478015358	19.532760211763563	1828	0.00018847771975147952	+	GO:0051254	positive regulation of RNA metabolic process
164	6	7.692029887920299	0.018107805293799985	0.7800281703822429	73	0.00019064496385126322	+	GO:0003151	outflow tract morphogenesis
165	8	5.309864603481625	0.018025128928980227	1.5066297537520035	141	0.00019092466833912187	+	GO:0055123	digestive system development
166	32	2.018034795393286	0.018264769879115326	15.857011025304773	1484	0.00019462841818608086	+	GO:0043067	regulation of programmed cell death
167	9	4.627897102897102	0.019119703995399313	1.9447277672543593	182	0.0002049585420640049	+	GO:0002064	epithelial cell development
168	24	2.2733529628266473	0.01910858313100365	10.55709359366652	988	0.0002060586108435182	+	GO:1902533	positive regulation of intracellular signal transduction
169	45	1.7388052698746341	0.02001797557992214	25.87983874884647	2422	0.000217142409940452	+	GO:0009605	response to external stimulus
170	8	5.199242424242424	0.02005408953998384	1.538685705959493	144	0.00021881376412310083	+	GO:0030856	regulation of epithelial cell differentiation
171	148	1.228450715581536	0.020029804816261997	120.4769537131478	11275	0.00021982685224585652	+	GO:0050794	regulation of cellular process
172	34	1.9509113204392177	0.020470587624453807	17.427752683471756	1631	0.00022597062653334024	+	GO:0010941	regulation of cell death
173	9	4.480198259187621	0.02323223145097209	2.008839671669338	188	0.0002579382511784803	+	GO:0001667	ameboidal-type cell migration
174	38	1.8522301136363637	0.02326730662437962	20.51580941279324	1920	0.00025981231873828696	+	GO:0010557	positive regulation of macromolecule biosynthetic process
175	5	9.549628942486084	0.02331966722111998	0.5235805527223275	49	0.0002618849815541805	+	GO:0010862	positive regulation of pathway-restricted SMAD protein phosphorylation
176	86	1.4147349749916107	0.023207509365922085	60.78877070280246	5689	0.0002621062504956744	+	GO:0051171	regulation of nitrogen compound metabolic process
177	6	7.1989510489510495	0.023495206596090435	0.8334547573947253	78	0.00026685469462124157	+	GO:0072080	nephron tubule development
178	4	14.397902097902099	0.02350713888158389	0.27781825246490843	26	0.0002684901646122713	+	GO:0002726	positive regulation of T cell cytokine production
179	10	4.016582130316036	0.023919028010516014	2.4896789547816796	233	0.00027472084238724367	+	GO:0050900	leukocyte migration
180	92	1.390944338375679	0.023880402713329023	66.14211472145321	6190	0.0002758009756963089	+	GO:0060255	regulation of macromolecule metabolic process
181	13	3.227115987460815	0.02391659573442107	4.028364660741173	377	0.00027774505000412425	+	GO:0040007	growth
182	13	3.227115987460815	0.02378590395445156	4.028364660741173	377	0.00027774505000412425	+	GO:0048589	developmental growth
183	25	2.2282467532467534	0.024924850710262292	11.219583272621302	1050	0.00029263479649618824	+	GO:0098542	defense response to other organism
184	9	4.386860795454544	0.02534698753857843	2.051580941279324	192	0.0002992083138487117	+	GO:0022408	negative regulation of cell-cell adhesion
185	11	3.6505319148936173	0.025446606299554746	3.013259507504007	282	0.0003020079614418825	+	GO:0001818	negative regulation of cytokine production
186	11	3.6505319148936173	0.025310528191000978	3.013259507504007	282	0.0003020079614418825	+	GO:0198738	cell-cell signaling by wnt
187	11	3.6505319148936173	0.02517589772189991	3.013259507504007	282	0.0003020079614418825	+	GO:0016055	Wnt signaling pathway
188	47	1.7068525769922742	0.025075042638444813	27.53606294623343	2577	0.0003023981022630213	+	GO:0051246	regulation of protein metabolic process
189	4	13.864646464646464	0.02521767252350677	0.28850356986740494	27	0.0003057272702569095	+	GO:0010714	positive regulation of collagen metabolic process
190	29	2.029921125994424	0.025190557349862638	14.286269367137793	1337	0.0003070058992996276	+	GO:0009719	response to endogenous stimulus
191	31	1.981678464977645	0.025431377932427595	15.643304677254847	1464	0.00031156358875868417	+	GO:0009607	response to biotic stimulus
192	28	2.087982614994567	0.025350145498765284	13.410073340133081	1255	0.00031218594188755106	+	GO:0042325	regulation of phosphorylation
193	7	5.696561264822134	0.025967159733159904	1.228811501287095	115	0.0003214413596371249	+	GO:0001704	formation of primary germ layer
194	11	3.6121052631578947	0.026465797424816685	3.0453154597114964	285	0.0003293026096119993	+	GO:0045765	regulation of angiogenesis
195	7	5.647452978056427	0.02701227148515106	1.2394968186895914	116	0.0003378257536427774	+	GO:0002821	positive regulation of adaptive immune response
196	185	1.1408458930368524	0.028834946170698764	162.16037690028656	15176	0.00036246071947598627	+	GO:0009987	cellular process
197	11	3.5621107266435987	0.02919923608977257	3.0880567293214822	289	0.00036890305932714196	+	GO:1901342	regulation of vasculature development
198	21	2.3764372870176977	0.02949816623193365	8.836757491864589	827	0.0003745619627459671	+	GO:0045087	innate immune response
199	159	1.1933781232000815	0.029759303922957083	133.2352226917286	12469	0.0003797767218345723	+	GO:0065007	biological regulation
200	30	2.0054220779220784	0.029615524934578863	14.959444363495068	1400	0.0003798315793676845	+	GO:0051707	response to other organism
201	30	2.0011339337782674	0.029909933007843115	14.99150031570256	1403	0.00038551598185198504	+	GO:0043207	response to external biotic stimulus
202	12	3.3030481283422466	0.030026027541108086	3.6330079168488023	340	0.00038892825362716574	+	GO:0003002	regionalization
203	87	1.3925113111619012	0.030712115518508443	62.47705085239691	5847	0.00039977485743847134	+	GO:0080090	regulation of primary metabolic process
204	10	3.819851576994435	0.030760295067507895	2.617902763611637	245	0.00040236475809335876	+	GO:0050870	positive regulation of T cell activation
205	6	6.606096256684493	0.031315123946503404	0.9082519792122006	85	0.0004116204398276992	+	GO:0060993	kidney morphogenesis
206	8	4.708747855917667	0.031269798465229266	1.69896546699694	159	0.0004130199261295596	+	GO:0051250	negative regulation of lymphocyte activation
207	11	3.5015306122448977	0.03194417868385759	3.141483316333965	294	0.0004239656180603866	+	GO:0030198	extracellular matrix organization
208	11	3.4896610169491526	0.032676263332756764	3.152168633736461	295	0.0004357669114692549	+	GO:0043062	extracellular structure organization
209	6	6.529281183932347	0.03257595352454114	0.9189372966146971	86	0.0004365077999077105	+	GO:0060070	canonical Wnt signaling pathway
210	15	2.77979297929793	0.03327055577792296	5.396085288260721	505	0.00044793818715810015	+	GO:0043065	positive regulation of apoptotic process
211	89	1.3790043648404575	0.033707494673561295	64.53931711107873	6040	0.0004559717247827332	+	GO:0031323	regulation of cellular metabolic process
212	32	1.9221846189753764	0.033805769787730554	16.647724513089514	1558	0.00045945820347030424	+	GO:0031399	regulation of protein modification process
213	11	3.466161616161616	0.03370194028669376	3.1735392685414543	297	0.0004601975000862982	+	GO:0045229	external encapsulating structure organization
214	22	2.2428104575163395	0.03356608693361204	9.809121375491769	918	0.00046048421967372305	+	GO:0030334	regulation of cell migration
215	14	2.8922937989163153	0.03443241896351088	4.840448783330905	453	0.0004745662644281745	+	GO:0002252	immune effector process
216	32	1.908708499913089	0.03527194240963215	16.765263004516974	1569	0.0004883876660853865	+	GO:0044093	positive regulation of molecular function
217	4	12.075659824046921	0.035384854297228624	0.3312448394773908	31	0.0004922089227154058	+	GO:0060351	cartilage development involved in endochondral bone morphogenesis
218	7	5.283101173020528	0.035383042731719785	1.3249793579095632	124	0.0004944414470550429	+	GO:0050868	negative regulation of T cell activation
219	12	3.1995337995337993	0.03643799483010973	3.7505464082762643	351	0.0005115083500908717	+	GO:1905114	cell surface receptor signaling pathway involved in cell-cell signaling
220	11	3.4200996677740862	0.03634437474367967	3.21628053815144	301	0.0005125131966789948	+	GO:2000146	negative regulation of cell motility
221	14	2.8607185391028183	0.037210467599145806	4.8938753703433875	458	0.0005271008044289413	+	GO:0002696	positive regulation of leukocyte activation
222	5	8.067789968652038	0.03787656251025464	0.6197484093447957	58	0.0005389531291339194	+	GO:0009948	anterior/posterior axis specification
223	27	2.0312152879275067	0.03776610477025547	13.29253484870562	1244	0.0005397911860985979	+	GO:0040011	locomotion
224	7	5.199242424242424	0.03771373576999461	1.3463499927145564	126	0.0005414491161465536	+	GO:0007498	mesoderm development
225	30	1.9282904595404595	0.03859492507749601	15.557822138034874	1456	0.0005565628552523034	+	GO:0042981	regulation of apoptotic process
226	61	1.530500853034365	0.038799263435580315	39.85623391131187	3730	0.000561985247567428	+	GO:0065008	regulation of biological quality
227	24	2.1350501209816795	0.03900534236812709	11.240953907426297	1052	0.0005674590390462594	+	GO:0051270	regulation of cellular component movement
228	16	2.6086791257522965	0.03890529705781605	6.133372189032979	574	0.0005684860277080063	+	GO:0007423	sensory organ development
229	16	2.6086791257522965	0.03873614359234728	6.133372189032979	574	0.0005684860277080063	+	GO:0051249	regulation of lymphocyte activation
230	6	6.17052947052947	0.03928661840227206	0.9723638836271796	91	0.0005790715193290483	+	GO:0043535	regulation of blood vessel endothelial cell migration
231	5	7.9310477657935285	0.03915681853690191	0.6304337267472923	59	0.0005796568338796096	+	GO:0002711	positive regulation of T cell mediated immunity
232	11	3.36421568627451	0.0393360892410029	3.2697071251639223	306	0.000584820622329867	+	GO:0060537	muscle tissue development
233	3	21.59685314685315	0.0394932795162044	0.13890912623245422	13	0.0005896776038024393	+	GO:1901722	regulation of cell proliferation involved in kidney development
234	7	5.078329809725158	0.041251423761078786	1.3784059449220458	129	0.0006185607825327664	+	GO:0042471	ear morphogenesis
235	34	1.826599519883102	0.04134274691355089	18.613822915148866	1742	0.000622568164343926	+	GO:0051049	regulation of transport
236	23	2.205416356184799	0.041239521396568085	10.428869784836563	976	0.0006236451359741345	+	GO:2000145	regulation of cell motility
237	11	3.3315533980582526	0.041626683003994074	3.3017630773714117	309	0.0006321561099381438	+	GO:0051271	negative regulation of cellular component movement
238	48	1.6329136512342621	0.04292646062436196	29.39530817426781	2751	0.0006546340026303284	+	GO:0010605	negative regulation of macromolecule metabolic process
239	2	93.58636363636364	0.04298966109716476	0.021370634804992957	2	0.0006583409050101802	+	GO:0090272	negative regulation of fibroblast growth factor production
240	17	2.478143585386576	0.04373256319403754	6.859973772402739	642	0.0006725081501890663	+	GO:0031347	regulation of defense response
241	7	5.0007980569049275	0.04368975107942136	1.3997765797270387	131	0.00067463755495278	+	GO:0072073	kidney epithelium development
242	48	1.6264103745638863	0.04359333023482786	29.512846665695278	2762	0.0006759302735492068	+	GO:0032879	regulation of localization
243	29	1.9371909674907535	0.044127417328555595	14.970129680897566	1401	0.0006870271712715394	+	GO:0019220	regulation of phosphate metabolic process
244	29	1.9344294693189918	0.0446064418686045	14.99150031570256	1403	0.0006973314355416093	+	GO:0051174	regulation of phosphorus metabolic process
245	15	2.658703512396694	0.04452921619909455	5.641847588518141	528	0.0006989654916396925	+	GO:0006954	inflammatory response
246	5	7.547287390029326	0.04540870392635693	0.6624896789547816	62	0.0007156680621369424	+	GO:0060393	regulation of pathway-restricted SMAD protein phosphorylation
247	5	7.547287390029326	0.04522560431375065	0.6624896789547816	62	0.0007156680621369424	+	GO:1902893	regulation of miRNA transcription
248	11	3.278503184713376	0.04519922057112623	3.3551896643838943	314	0.0007181346300542643	+	GO:0022409	positive regulation of cell-cell adhesion
249	10	3.53156089193825	0.04532842619045738	2.831609111661567	265	0.0007230797950238862	+	GO:0051091	positive regulation of DNA-binding transcription factor activity
250	43	1.6704913392958225	0.045227465659962086	25.74092962261402	2409	0.0007243551480762177	+	GO:0032268	regulation of cellular protein metabolic process
251	14	2.758334928229665	0.046292307478321415	5.0755257661858275	475	0.0007443632902333459	+	GO:0050867	positive regulation of cell activation
252	4	10.695584415584415	0.046340162129924554	0.3739861090873768	35	0.0007480896515359184	+	GO:0043537	negative regulation of blood vessel endothelial cell migration
253	20	2.274273721418314	0.047128022278745324	8.794016222254603	823	0.0007638155729199408	+	GO:0042327	positive regulation of phosphorylation
254	7	4.852626262626262	0.04909685295108047	1.4425178493370248	135	0.0007988576762714088	+	GO:1903038	negative regulation of leukocyte cell-cell adhesion
