## Supplement 3: GO Enrichment for "Directed Differentiation of Human iPSCs to Functional Ovarian Granulosa-Like Cells via Transcription Factor Overexpression": TCF21_3-fold_upregulated_GOs_biological_process.csv

	number_in_list	fold_enrichment	fdr	expected	number_in_reference	pValue	plus_minus	id	label
0	16	9.191517857142857	2.418705783878945e-07	1.74073534411579	560	1.543329366946749e-11	+	GO:0048729	tissue morphogenesis
1	26	3.828046338672769	4.117318648712876e-06	6.791976298023216	2185	5.254362747208877e-10	+	GO:0009653	anatomical structure morphogenesis
2	38	2.43084484987075	1.6084326615841653e-05	15.632425081354121	5029	3.078929290934466e-09	+	GO:0048856	anatomical structure development
3	30	3.035889823843976	1.3052517063797516e-05	9.881781533828743	3179	3.331423446604777e-09	+	GO:0048513	animal organ development
4	16	5.783426966292135	3.4879071859127565e-05	2.766525814755452	890	1.1127830480834471e-08	+	GO:0072359	circulatory system development
5	39	2.256144915482827	4.11595265121749e-05	17.28612365826412	5561	1.5757858542180283e-08	+	GO:0032502	developmental process
6	21	4.004603215767635	4.6738716948589376e-05	5.243965224148817	1687	2.0876149734566466e-08	+	GO:0009888	tissue development
7	42	2.0876902425834363	6.713042610013027e-05	20.117927048423915	6472	3.426770091890264e-08	+	GO:0032501	multicellular organismal process
8	16	5.209767206477733	8.129011839660344e-05	3.071154499975715	988	4.66826866749254e-08	+	GO:0009887	animal organ morphogenesis
9	11	7.811775662251655	0.0002607204351515829	1.4081305551508088	453	1.6636066561484358e-07	+	GO:0002009	morphogenesis of an epithelium
10	29	2.5085750537778972	0.000731731217006202	11.560347758511826	3719	5.135938863621887e-07	+	GO:0048731	system development
11	15	4.578317718216319	0.0008877959037873947	3.2763125941036475	1054	6.797824684436407e-07	+	GO:0060429	epithelium development
12	6	17.872395833333332	0.0017251876225470274	0.33571324493661664	108	1.4310514990499843e-06	+	GO:0003015	heart process
13	10	7.039455689277899	0.0018047682915382601	1.4205643790373501	457	1.6122228229667968e-06	+	GO:0071363	cellular response to growth factor stimulus
14	30	2.3373925284572534	0.0019754413012139246	12.834814706882316	4129	1.8907363143318575e-06	+	GO:0007275	multicellular organism development
15	18	3.482054269392664	0.002102975469357134	5.169362280829569	1663	2.1469887384963083e-06	+	GO:0042127	regulation of cell population proliferation
16	13	4.840440538194445	0.0021683215211276176	2.685705959492933	864	2.3520588220501213e-06	+	GO:0035295	tube development
17	10	6.605813655030801	0.0024483944775238586	1.5138180581864102	487	2.812091666375029e-06	+	GO:0070848	response to growth factor
18	10	6.332738681102362	0.0033480495197919374	1.5790956335907524	508	4.059018687853931e-06	+	GO:0001568	blood vessel development
19	26	2.447127340550029	0.003626177734126024	10.62470251104959	3418	4.627587715832087e-06	+	GO:0030154	cell differentiation
20	14	4.177962662337663	0.003665686958477392	3.3509155374228956	1078	4.911908252171084e-06	+	GO:0071495	cellular response to endogenous stimulus
21	26	2.4314771075581394	0.0037180610014636646	10.693088542425567	3440	5.219330144984726e-06	+	GO:0048869	cellular developmental process
22	10	6.069870283018868	0.0039902641510878465	1.6474816649667299	530	5.856053820509219e-06	+	GO:0001944	vasculature development
23	11	5.3134149774774775	0.0043245340366972395	2.070231677109136	666	6.622563609030995e-06	+	GO:0035239	tube morphogenesis
24	5	17.29586693548387	0.00831087470892591	0.2890864053620866	93	1.3257520911380025e-05	+	GO:0060047	heart contraction
25	6	11.354227941176472	0.010551461287408897	0.5284375151780076	170	1.750497661259771e-05	+	GO:0048738	cardiac muscle tissue development
26	9	6.031933593750001	0.010931239265616713	1.4920588663849628	480	1.8832533191146713e-05	+	GO:0061061	muscle structure development
27	6	11.029821428571429	0.011480005268800844	0.5439797950361843	175	2.051047393609135e-05	+	GO:0014706	striated muscle tissue development
28	21	2.599371152366295	0.01284708402624198	8.078877070280246	2599	2.3772679732071047e-05	+	GO:0070887	cellular response to chemical stimulus
29	18	2.8752017130089373	0.015577605423588515	6.260430326873573	2014	2.9819305941019362e-05	+	GO:0071310	cellular response to organic substance
30	7	7.9573211130742045	0.01585968399996121	0.879693039972801	283	3.137124834091358e-05	+	GO:0043588	skin development
31	4	21.810381355932204	0.021324554962012753	0.183398902326485	59	4.354171508323176e-05	+	GO:0055008	cardiac muscle tissue morphogenesis
32	7	7.35922181372549	0.02417369553559304	0.9511875273204138	306	5.0901732559633125e-05	+	GO:0060537	muscle tissue development
33	8	6.1131235154394306	0.023940531340104848	1.3086599640584777	421	5.193836559236631e-05	+	GO:0048514	blood vessel morphogenesis
34	14	3.368619109947644	0.023891885223949968	4.156005634076449	1337	5.335732407084283e-05	+	GO:0009719	response to endogenous stimulus
35	4	18.383035714285715	0.03569303851689171	0.21759191801447375	70	8.199013441858739e-05	+	GO:0060415	muscle tissue morphogenesis
36	4	17.627568493150687	0.040561754847736047	0.22691728592937976	73	9.576218283347585e-05	+	GO:0043462	regulation of ATP-dependent activity
37	5	11.170247395833334	0.04078949518489457	0.44761765991548885	144	9.890255340900929e-05	+	GO:0071560	cellular response to transforming growth factor beta stimulus
38	4	16.931743421052634	0.04466219689680838	0.23624265384428578	76	0.0001111425267340178	+	GO:0060048	cardiac muscle contraction
39	4	16.71185064935065	0.04570174932814987	0.23935110981592111	77	0.00011664560829032637	+	GO:0048644	muscle organ morphogenesis
40	5	10.652421357615895	0.046920038920993404	0.4693768517169362	151	0.0001227489532772288	+	GO:0071559	response to transforming growth factor beta
41	20	2.3980851658591127	0.04661165855782983	8.339987371897616	2683	0.0001249163897032193	+	GO:0010033	response to organic substance
